# *In Silico* Design of APOE ɛ4 Interaction Inhibitor Peptides for Alzheimer’s Disease

**DOI:** 10.1101/2025.09.03.673973

**Authors:** Jaeho ji, Eunjeong Han, Jongham Park, Ahrum Son, Hyunsoo Kim

## Abstract

**Background:** Protein-protein interactions (PPIs) are essential for cellular functions, and their aberrant formation contributes to neurodegenerative diseases. Alzheimer’s disease (AD), characterized by its complex pathogenesis, poses an increasing societal burden with population aging. The APOE ɛ4 allele represents the strongest genetic risk factor for late-onset AD, yet its pathological mechanisms remain incompletely understood.

**Methods:** We employed artificial intelligence-driven peptide design to elucidate the pathological interaction between APOE ɛ4 and amyloid precursor protein (APP). Using advanced AI algorithms, we identified critical binding interfaces and designed mimetic peptides targeting the APOE ɛ4–APP interaction site. Peptide efficacy was evaluated through comprehensive molecular dynamics simulations.

**Results:** Our analysis revealed key residues mediating APOE ɛ4–APP binding. The designed inhibitory peptides demonstrated stable interaction with target sites, favorable binding energetics, and sustained structural integrity throughout simulations. Lead candidate effectively disrupted APOE ɛ4– APP complex formation *in silico*.

**Conclusion:** This study presents a novel AI-powered approach for developing PPI-targeted therapeutics against AD. Our computationally validated peptide inhibitors offer promising therapeutic candidates that warrant experimental validation. These findings demonstrate the potential of integrating artificial intelligence with structural biology for accelerating drug discovery in neurodegenerative diseases.
