## Supplementary material for "*In Silico* Design of APOE ɛ4 Interaction Inhibitor Peptides for Alzheimer’s Disease": Manuscript: Supplemental Table 7.xlsx

### Sheet: Supplemental Table 7
Supplemental Table 7. Comparison of APOE4 binder docking simulations by APOE allele.
Docking With	Binder	Cluster	HADDOCK score	Cluster size	RMSD from the overall lowest-energy structure	Van der Waals energy	Electrostatic energy	Desolvation energy	Restraints violation energy	Buried Surface Area	Z-Score	Binding Affinity (kcal.mol-1)
APOE E4	E4_binder_6-1	1	-42.8 +/- 2.6	88	0.5 +/- 0.3	-21.0 +/- 8.3	-146.2 +/- 32.5	7.3 +/- 0.8	1.6 +/- 0.8	709.5 +/- 62.0	-2.5	-6
	E4_binder_6-136	13	-34.0 +/- 7.9	4	0.7 +/- 0.4	-13.9 +/- 5.2	-133.3 +/- 22.2	6.5 +/- 1.0	0.3 +/- 0.2	617.7 +/- 51.2	-1.9	-5
	E4_binder_6-202	2	-34.7 +/- 1.5	20	1.2 +/- 0.3	-20.3 +/- 4.6	-97.8 +/- 33.7	5.0 +/- 3.1	1.9 +/- 0.4	653.3 +/- 43.7	-1.3	-5.5
	E4_binder_6-210	1	-31.3 +/- 0.4	50	2.2 +/- 0.2	-24.6 +/- 0.9	-37.1 +/- 10.6	-0.0 +/- 1.2	7.2 +/- 3.6	743.7 +/- 10.9	-1.6	-5.3
	E4_binder_6-214	3	-31.2 +/- 3.3	16	1.8 +/- 0.1	-22.7 +/- 2.6	-55.7 +/- 39.6	2.0 +/- 2.1	7.0 +/- 1.0	714.2 +/- 43.4	-1.6	-5.8
	E4_binder_6-236	1	-30.4 +/- 8.9	19	0.7 +/- 0.4	-23.0 +/- 4.3	-72.0 +/- 26.1	6.3 +/- 1.2	6.8 +/- 6.7	782.3 +/- 100.0	-1.6	-6.2
	E4_binder_6-237	1	-44.1 +/- 3.6	53	0.7 +/- 0.5	-19.6 +/- 2.8	-167.6 +/- 24.8	7.9 +/- 1.9	11.0 +/- 12.2	729.5 +/- 43.5	-2.3	-5.7
	E4_binder_6-250	12	-32.1 +/- 13.5	4	1.0 +/- 0.6	-22.1 +/- 10.1	-32.9 +/- 12.8	-3.8 +/- 1.8	4.0 +/- 1.7	609.7 +/- 153.3	-1.9	-5.6
	E4_binder_6-288	1	-43.2 +/- 1.3	77	1.3 +/- 0.3	-21.0 +/- 6.0	-126.1 +/- 27.9	2.9 +/- 1.0	1.0 +/- 0.9	748.2 +/- 31.2	-1.1	-6
	E4_binder_6-326	2	-47.7 +/- 2.1	18	1.8 +/- 0.2	-23.0 +/- 4.4	-133.9 +/- 33.6	1.5 +/- 4.1	6.9 +/- 7.1	679.2 +/- 44.3	-1.5	-5.5
	E4_binder_6-332	1	-41.3 +/- 3.4	31	2.0 +/- 0.1	-19.0 +/- 4.4	-114.6 +/- 9.8	-0.8 +/- 2.1	14.7 +/- 11.9	660.2 +/- 24.9	-2	-5.6
	E4_binder_6-371	3	-35.2 +/- 2.4	11	0.8 +/- 0.6	-26.4 +/- 3.6	-59.0 +/- 24.4	2.8 +/- 1.9	1.4 +/- 0.5	728.4 +/- 40.4	-2.3	-5.3
	E4_binder_6-412	2	-25.7 +/- 3.6	19	2.2 +/- 0.1	-20.8 +/- 3.1	-20.1 +/- 7.3	-1.3 +/- 1.3	4.5 +/- 3.9	609.2 +/- 81.5	-1.5	-5.7
	E4_binder_6-413	3	-34.6 +/- 2.0	10	2.4 +/- 0.0	-21.7 +/- 2.6	-102.0 +/- 29.9	7.0 +/- 3.6	4.3 +/- 1.8	765.8 +/- 52.0	-1.7	-5.4
	E4_binder_6-475	3	-37.2 +/- 6.4	13	1.0 +/- 0.6	-19.6 +/- 3.7	-87.5 +/- 16.3	-0.8 +/- 0.9	7.7 +/- 12.4	595.1 +/- 26.0	-1.5	-4.9
	E4_binder_6-499	3	-27.5 +/- 7.4	12	2.1 +/- 0.4	-15.8 +/- 5.8	-83.8 +/- 16.7	4.6 +/- 2.3	4.0 +/- 2.2	607.9 +/- 89.2	-1.3	-5.5
	E4_binder_6-50	4	-47.0 +/- 9.1	6	0.6 +/- 0.4	-24.7 +/- 2.8	-122.5 +/- 19.3	0.3 +/- 1.4	19.1 +/- 24.3	864.4 +/- 50.0	-1.3	-5.7
	E4_binder_6-54	3	-33.9 +/- 2.9	9	0.9 +/- 0.5	-23.1 +/- 2.2	-31.3 +/- 5.2	-5.4 +/- 1.2	9.4 +/- 1.2	774.8 +/- 25.1	-1.7	-5.3
	E4_binder_6-543	2	-48.6 +/- 3.8	24	0.4 +/- 0.3	-31.9 +/- 3.0	-35.5 +/- 4.0	-10.0 +/- 0.7	2.7 +/- 1.1	723.4 +/- 42.4	-1.7	-5.6
	E4_binder_6-548	14	-31.0 +/- 7.1	4	4.2 +/- 0.2	-18.9 +/- 3.3	-74.8 +/- 41.0	1.9 +/- 2.7	8.9 +/- 12.9	666.4 +/- 104.2	-1.8	-5.5
	E4_binder_6-550	1	-33.1 +/- 1.2	24	1.5 +/- 0.1	-21.9 +/- 1.2	-48.8 +/- 8.9	-1.4 +/- 1.1	0.7 +/- 0.7	578.7 +/- 31.7	-2.1	-5.3
	E4_binder_6-560	1	-48.8 +/- 1.9	43	2.0 +/- 0.5	-20.1 +/- 3.6	-109.7 +/- 25.7	-7.2 +/- 2.5	4.7 +/- 2.8	669.5 +/- 52.0	-1.9	-5
	E4_binder_6-596	1	-43.7 +/- 0.8	88	1.4 +/- 0.1	-26.1 +/- 2.5	-56.5 +/- 11.4	-6.6 +/- 1.5	2.9 +/- 2.4	739.6 +/- 53.6	-1.6	-4.5
	E4_binder_6-631	1	-37.4 +/- 0.9	67	0.3 +/- 0.2	-27.8 +/- 1.7	-24.5 +/- 10.7	-5.0 +/- 1.0	3.1 +/- 1.8	725.2 +/- 31.4	-1.6	-5.6
	E4_binder_6-634	4	-33.6 +/- 2.8	13	1.9 +/- 0.1	-26.4 +/- 1.2	-47.7 +/- 9.3	0.9 +/- 2.2	15.4 +/- 13.1	777.1 +/- 64.7	-1.6	-6.3
	E4_binder_6-645	2	-48.3 +/- 4.2	14	0.8 +/- 0.5	-16.9 +/- 1.7	-193.4 +/- 28.3	7.2 +/- 2.5	1.3 +/- 0.8	757.9 +/- 81.4	-1.9	-5.7
	E4_binder_6-648	2	-37.2 +/- 1.5	22	1.3 +/- 0.2	-23.3 +/- 3.5	-89.4 +/- 23.1	3.7 +/- 2.8	2.9 +/- 1.9	673.1 +/- 13.0	-1.7	-5.4
	E4_binder_6-653	1	-35.4 +/- 1.6	36	0.4 +/- 0.3	-26.1 +/- 1.8	-63.7 +/- 10.1	2.8 +/- 1.6	6.0 +/- 2.7	737.1 +/- 21.6	-2.1	-5.4
	E4_binder_6-660	1	-33.4 +/- 1.4	48	1.4 +/- 0.1	-19.8 +/- 2.3	-106.0 +/- 29.8	7.5 +/- 3.5	0.6 +/- 0.3	695.2 +/- 66.2	-1.7	-4.6
	E4_binder_6-680	2	-32.0 +/- 2.3	21	0.7 +/- 0.5	-24.5 +/- 1.6	-38.2 +/- 10.8	-0.4 +/- 1.5	6.1 +/- 3.7	648.5 +/- 34.6	-1.4	-5.6
	E4_binder_6-702	3	-35.2 +/- 4.0	13	2.4 +/- 0.2	-16.9 +/- 5.2	-114.5 +/- 46.7	4.6 +/- 4.7	0.3 +/- 0.4	616.4 +/- 54.5	-1.6	-5.1
	E4_binder_6-712	1	-40.5 +/- 1.4	76	0.7 +/- 0.4	-19.1 +/- 3.1	-132.1 +/- 31.2	4.7 +/- 1.9	2.8 +/- 1.8	693.5 +/- 32.3	-1.7	-5.1
	E4_binder_6-761	2	-39.9 +/- 6.8	12	1.7 +/- 0.2	-17.4 +/- 4.8	-143.8 +/- 23.9	6.0 +/- 2.0	2.6 +/- 1.4	690.3 +/- 76.1	-1.8	-5.6
	E4_binder_6-771	3	-32.4 +/- 1.5	20	3.0 +/- 0.1	-24.5 +/- 1.4	-82.5 +/- 13.3	7.5 +/- 1.0	10.9 +/- 6.9	751.6 +/- 31.1	-1.6	-5.8
	E4_binder_6-788	1	-35.4 +/- 1.1	36	1.5 +/- 0.2	-17.3 +/- 3.1	-91.2 +/- 25.9	-0.1 +/- 2.6	2.2 +/- 1.1	638.9 +/- 20.2	-1.7	-4.9
	E4_binder_6-797	3	-35.1 +/- 3.2	11	1.1 +/- 0.3	-13.1 +/- 5.4	-118.8 +/- 43.1	1.6 +/- 3.1	1.8 +/- 0.8	589.5 +/- 58.6	-1.9	-4.7
	E4_binder_6-813	2	-28.6 +/- 3.7	17	2.4 +/- 0.1	-11.5 +/- 5.5	-134.1 +/- 50.4	7.5 +/- 3.8	22.2 +/- 20.5	660.1 +/- 49.0	-1.5	-5.1
	E4_binder_6-870	1	-36.4 +/- 0.4	81	2.1 +/- 0.0	-20.2 +/- 4.9	-94.0 +/- 19.7	1.7 +/- 0.7	10.0 +/- 6.2	678.6 +/- 66.5	-1.7	-5.3
	E4_binder_6-878	1	-40.8 +/- 1.7	38	0.6 +/- 0.4	-20.0 +/- 3.6	-136.1 +/- 14.6	5.6 +/- 0.6	7.3 +/- 9.4	720.5 +/- 53.4	-1.9	-5.3
	E4_binder_6-898	1	-33.9 +/- 2.4	54	1.0 +/- 0.6	-23.5 +/- 0.9	-64.9 +/- 12.3	2.2 +/- 1.8	3.3 +/- 2.6	690.5 +/- 33.9	-2.4	-5.4
	E4_binder_6-918	1	-38.2 +/- 1.7	49	0.6 +/- 0.4	-27.1 +/- 1.8	-69.5 +/- 8.0	2.6 +/- 2.4	1.7 +/- 0.5	767.2 +/- 26.7	-1.7	-5.9
	E4_binder_6-944	1	-27.4 +/- 0.3	72	1.4 +/- 0.3	-11.3 +/- 4.6	-113.6 +/- 27.9	5.5 +/- 1.7	12.1 +/- 10.0	591.9 +/- 18.2	-1.4	-5
	E4_binder_6-977	2	-27.5 +/- 1.1	13	1.8 +/- 0.2	-22.2 +/- 1.6	-38.8 +/- 8.7	2.2 +/- 1.6	1.7 +/- 1.0	637.4 +/- 11.7	-1.1	-5.6
	E4_binder_6-999	1	-62.1 +/- 5.1	54	0.9 +/- 0.6	-21.2 +/- 1.6	-222.2 +/- 32.4	3.4 +/- 3.2	1.4 +/- 0.8	926.0 +/- 54.9	-2.1	-5.5
	E4_binder_7-139	4	-34.3 +/- 1.8	13	0.9 +/- 0.1	-21.6 +/- 2.0	-86.5 +/- 11.5	2.8 +/- 1.6	18.0 +/- 17.3	783.1 +/- 19.6	-0.8	-5.5
	E4_binder_7-144	2	-38.7 +/- 4.0	13	2.8 +/- 0.2	-28.6 +/- 4.1	-92.9 +/- 32.5	8.4 +/- 1.5	1.0 +/- 1.1	827.4 +/- 96.3	-1.5	-6.2
	E4_binder_7-252	2	-39.8 +/- 0.5	18	1.6 +/- 0.1	-25.6 +/- 1.1	-83.1 +/- 8.6	2.1 +/- 1.1	3.0 +/- 1.7	863.0 +/- 21.3	-1.3	-6.1
	E4_binder_7-284	1	-34.6 +/- 1.1	39	1.1 +/- 0.2	-24.7 +/- 4.8	-72.7 +/- 35.6	4.2 +/- 2.3	3.8 +/- 2.0	700.2 +/- 22.7	-1.2	-5.9
	E4_binder_7-342	1	-40.2 +/- 0.8	52	2.4 +/- 0.1	-28.6 +/- 1.6	-94.2 +/- 10.6	7.1 +/- 1.4	0.8 +/- 0.6	912.4 +/- 41.1	-1.5	-6.2
	E4_binder_7-571	1	-55.9 +/- 3.6	35	0.6 +/- 0.5	-15.7 +/- 5.1	-259.0 +/- 28.9	11.4 +/- 2.3	1.4 +/- 1.1	866.6 +/- 86.6	-2.3	-6
	E4_binder_7-658	3	-46.4 +/- 2.6	21	0.9 +/- 0.6	-31.4 +/- 1.4	-42.1 +/- 12.3	-6.7 +/- 3.0	1.0 +/- 1.0	790.8 +/- 36.2	-1.5	-5.5
	E4_binder_7-701	2	-58.6 +/- 1.1	16	1.3 +/- 0.2	-23.4 +/- 5.2	-138.4 +/- 44.1	-7.6 +/- 5.5	0.9 +/- 0.3	854.4 +/- 43.5	-1.9	-6
	E4_binder_7-77	2	-52.2 +/- 6.3	13	0.7 +/- 0.4	-35.1 +/- 7.2	-81.5 +/- 12.7	-0.8 +/- 2.0	0.8 +/- 0.4	956.6 +/- 42.5	-1.7	-6.9
	E4_binder_7-813	1	-58.2 +/- 1.7	51	2.7 +/- 0.1	-23.4 +/- 5.0	-135.5 +/- 36.2	-7.9 +/- 2.3	1.9 +/- 1.5	822.5 +/- 45.6	-1.2	-5.1
	E4_binder_7-864	4	-58.0 +/- 3.5	7	0.7 +/- 0.4	-30.0 +/- 1.1	-77.5 +/- 19.2	-13.1 +/- 0.6	6.4 +/- 7.0	915.3 +/- 48.9	-1.4	-5.9
	E4_binder_8-139	2	-38.0 +/- 3.4	15	3.3 +/- 0.1	-24.7 +/- 2.3	-62.8 +/- 6.1	-1.3 +/- 1.5	6.2 +/- 3.5	686.4 +/- 6.3	-1.7	-5.9
	E4_binder_8-144	2	-39.6 +/- 1.0	20	2.6 +/- 0.2	-21.5 +/- 0.7	-140.8 +/- 19.4	7.1 +/- 1.6	29.5 +/- 16.7	749.7 +/- 27.5	-1.7	-5.7
	E4_binder_8-252	2	-31.6 +/- 1.1	19	2.3 +/- 0.2	-29.1 +/- 2.2	-29.8 +/- 21.6	3.0 +/- 1.7	4.0 +/- 1.9	805.2 +/- 73.6	-1.3	-5.2
	E4_binder_8-284	15	-39.5 +/- 5.7	5	0.8 +/- 0.6	-7.9 +/- 8.9	-207.2 +/- 36.4	6.9 +/- 3.0	28.8 +/- 4.3	565.5 +/- 51.0	-1.9	-4.9
	E4_binder_8-342	4	-40.0 +/- 3.9	11	3.6 +/- 0.1	-23.1 +/- 6.6	-103.0 +/- 57.5	3.5 +/- 2.6	1.6 +/- 1.1	878.8 +/- 115.5	-1.7	-5.9
	E4_binder_8-571	1	-54.2 +/- 1.4	60	1.2 +/- 0.3	-13.6 +/- 2.6	-269.4 +/- 28.1	12.9 +/- 2.8	4.5 +/- 1.4	747.1 +/- 16.7	-1.5	-5.5
	E4_binder_8-658	1	-56.7 +/- 4.8	25	0.9 +/- 0.5	-22.3 +/- 6.2	-225.1 +/- 22.1	10.3 +/- 2.5	3.3 +/- 2.1	872.6 +/- 71.2	-2.1	-6.5
	E4_binder_8-701	2	-53.1 +/- 5.5	17	2.8 +/- 0.2	-18.8 +/- 6.3	-166.5 +/- 36.4	-1.2 +/- 5.4	1.4 +/- 0.7	755.8 +/- 43.2	-1.5	-5.7
	E4_binder_8-77	1	-54.5 +/- 2.4	29	1.1 +/- 0.1	-19.0 +/- 8.9	-186.1 +/- 38.3	0.7 +/- 1.6	10.6 +/- 14.9	788.0 +/- 32.9	-1.3	-4.9
	E4_binder_8-813	7	-34.1 +/- 1.6	7	4.9 +/- 0.1	-11.8 +/- 2.6	-138.0 +/- 24.2	1.3 +/- 2.6	39.2 +/- 28.1	607.4 +/- 35.4	-1.8	-5.5
	E4_binder_8-864	1	-66.5 +/- 1.4	37	3.2 +/- 0.1	-12.7 +/- 4.9	-365.5 +/- 39.8	19.1 +/- 2.2	1.7 +/- 1.0	898.7 +/- 35.0	-1.4	-5.4
	E4_binder_9-330	13	-40.8 +/- 6.8	4	3.2 +/- 0.3	-28.9 +/- 5.6	-111.6 +/- 36.3	8.8 +/- 3.3	16.3 +/- 15.8	946.9 +/- 136.9	-1.7	-5.7
	E4_binder_9-443	1	-53.9 +/- 1.6	51	1.9 +/- 0.3	-19.5 +/- 4.1	-155.2 +/- 20.8	-3.9 +/- 2.1	4.8 +/- 2.6	794.4 +/- 65.6	-1.9	-5.6
	E4_binder_10-142	3	-68.7 +/- 2.7	17	0.7 +/- 0.5	-41.0 +/- 2.9	-169.5 +/- 14.6	4.3 +/- 1.7	19.1 +/- 15.1	1236.0 +/- 15.6	-2.7	-8
	E4_binder_14-623	3	-69.9 +/- 3.5	10	1.0 +/- 0.7	-42.0 +/- 6.2	-273.1 +/- 13.9	21.5 +/- 1.6	51.4 +/- 16.0	1408.1 +/- 71.7	-1.7	-7.6
APOE E2	E4_binder_6-1	1	-44.4 +/- 1.6	31	0.8 +/- 0.6	-21.4 +/- 3.8	-148.5 +/- 29.3	6.5 +/- 1.5	1.4 +/- 1.2	767.4 +/- 16.6	-2	-5.9
	E4_binder_6-136	2	-37.5 +/- 1.4	31	0.8 +/- 0.5	-18.6 +/- 5.5	-123.8 +/- 45.4	5.7 +/- 2.9	0.9 +/- 0.8	677.5 +/- 66.1	-1.4	-5.2
	E4_binder_6-202	2	-37.9 +/- 1.9	16	0.8 +/- 0.5	-17.3 +/- 3.0	-133.7 +/- 30.0	5.9 +/- 2.3	2.2 +/- 1.3	612.6 +/- 14.1	-2	-5.6
	E4_binder_6-210	15	-29.2 +/- 5.3	4	3.4 +/- 0.2	-21.6 +/- 5.5	-74.1 +/- 20.1	4.8 +/- 1.8	23.7 +/- 17.1	735.0 +/- 38.4	-1.5	-5.6
	E4_binder_6-214	3	-51.9 +/- 4.6	10	0.6 +/- 0.3	-23.8 +/- 5.5	-142.3 +/- 17.5	0.2 +/- 1.9	1.3 +/- 0.9	914.6 +/- 49.3	-1.8	-5.3
	E4_binder_6-236	9	-34.8 +/- 3.8	5	2.3 +/- 0.2	-25.8 +/- 5.7	-65.7 +/- 5.8	3.9 +/- 1.9	2.7 +/- 2.7	757.8 +/- 127.6	-1.8	-5.7
	E4_binder_6-237	2	-36.7 +/- 1.3	23	2.0 +/- 0.2	-14.9 +/- 6.8	-145.8 +/- 54.5	7.1 +/- 3.2	2.5 +/- 1.6	733.6 +/- 48.9	-1.2	-5
	E4_binder_6-250	2	-46.9 +/- 4.3	14	0.5 +/- 0.3	-25.4 +/- 4.0	-114.2 +/- 11.0	1.0 +/- 0.6	3.1 +/- 1.6	769.6 +/- 57.9	-1.4	-5.9
	E4_binder_6-288	1	-42.5 +/- 1.0	22	2.9 +/- 0.1	-20.5 +/- 0.8	-130.1 +/- 8.6	3.0 +/- 0.6	10.7 +/- 18.2	749.5 +/- 14.9	-1.6	-5.5
	E4_binder_6-326	2	-46.4 +/- 3.3	12	1.8 +/- 0.1	-19.3 +/- 2.7	-135.3 +/- 29.7	-0.4 +/- 1.1	3.2 +/- 3.5	748.4 +/- 60.2	-1.7	-5.9
	E4_binder_6-332	2	-42.7 +/- 2.6	17	1.0 +/- 0.6	-13.8 +/- 3.0	-165.9 +/- 18.4	4.1 +/- 1.3	2.7 +/- 1.4	642.5 +/- 8.1	-1.4	-5.7
	E4_binder_6-371	1	-39.5 +/- 5.8	23	1.0 +/- 0.6	-26.4 +/- 2.6	-86.0 +/- 20.4	4.1 +/- 2.1	0.9 +/- 1.4	746.5 +/- 31.2	-2.1	-5
	E4_binder_6-412	1	-30.0 +/- 1.3	25	0.9 +/- 0.2	-25.2 +/- 1.7	-31.7 +/- 12.8	0.7 +/- 2.3	7.7 +/- 11.1	631.1 +/- 61.1	-1.2	-5.1
	E4_binder_6-413	2	-37.8 +/- 6.0	7	1.2 +/- 0.2	-18.9 +/- 4.7	-132.0 +/- 23.3	7.2 +/- 3.1	3.7 +/- 1.3	837.1 +/- 97.8	-1.4	-6
	E4_binder_6-475	2	-41.6 +/- 1.8	25	2.2 +/- 0.1	-17.7 +/- 2.5	-109.7 +/- 22.2	-3.4 +/- 1.1	13.7 +/- 21.5	670.5 +/- 21.8	-1.9	-4.7
	E4_binder_6-499	8	-29.5 +/- 4.9	7	1.7 +/- 0.1	-12.6 +/- 7.6	-107.5 +/- 29.7	4.3 +/- 1.7	2.5 +/- 0.6	587.4 +/- 84.7	-1.5	-5.1
	E4_binder_6-50	1	-43.7 +/- 2.0	44	2.0 +/- 0.1	-23.4 +/- 4.2	-86.8 +/- 10.3	-3.1 +/- 0.8	2.2 +/- 1.7	727.4 +/- 41.1	-1.7	-5.1
	E4_binder_6-54	7	-39.2 +/- 3.0	7	0.6 +/- 0.4	-25.0 +/- 3.2	-56.9 +/- 11.0	-3.0 +/- 2.0	1.2 +/- 0.9	696.5 +/- 49.5	-2.1	-6.4
	E4_binder_6-543	1	-43.9 +/- 2.7	70	1.7 +/- 0.2	-25.3 +/- 4.9	-71.6 +/- 18.1	-5.0 +/- 1.9	7.2 +/- 6.3	719.1 +/- 27.2	-1.2	-5.6
	E4_binder_6-548	4	-36.7 +/- 3.0	10	2.1 +/- 0.1	-20.3 +/- 3.9	-91.9 +/- 46.7	1.7 +/- 2.8	2.2 +/- 0.9	749.6 +/- 19.4	-1.7	-4.9
	E4_binder_6-550	2	-35.8 +/- 1.5	14	3.0 +/- 0.2	-23.2 +/- 0.9	-47.6 +/- 7.8	-3.5 +/- 2.3	3.9 +/- 3.0	648.5 +/- 23.8	-1.6	-5.3
	E4_binder_6-560	3	-52.0 +/- 7.0	16	0.9 +/- 0.5	-23.0 +/- 8.2	-126.8 +/- 20.6	-5.5 +/- 4.3	18.7 +/- 16.7	757.3 +/- 70.3	-1.9	-5.7
	E4_binder_6-596	5	-45.4 +/- 1.9	10	1.7 +/- 0.1	-26.9 +/- 3.2	-71.8 +/- 15.2	-4.2 +/- 1.9	1.8 +/- 1.4	761.0 +/- 64.3	-1.4	-5.8
	E4_binder_6-631	4	-35.3 +/- 0.5	9	1.3 +/- 0.7	-23.8 +/- 2.6	-55.3 +/- 12.3	-1.0 +/- 1.7	5.9 +/- 3.1	738.3 +/- 57.6	-2.1	-4.8
	E4_binder_6-634	5	-32.4 +/- 3.2	9	1.8 +/- 0.2	-26.6 +/- 3.7	-13.8 +/- 11.0	-3.5 +/- 0.8	4.4 +/- 2.6	747.0 +/- 27.6	-1.7	-5.2
	E4_binder_6-645	3	-44.2 +/- 2.5	13	2.1 +/- 0.2	-18.3 +/- 5.9	-171.3 +/- 34.6	8.2 +/- 2.4	2.2 +/- 1.4	795.1 +/- 24.6	-1.3	-5.6
	E4_binder_6-648	1	-41.4 +/- 2.2	56	1.2 +/- 0.7	-22.7 +/- 5.8	-108.5 +/- 48.5	3.0 +/- 5.3	1.0 +/- 0.8	657.5 +/- 41.2	-2.1	-5.8
	E4_binder_6-653	1	-37.0 +/- 1.5	27	2.4 +/- 0.2	-16.4 +/- 1.7	-132.0 +/- 16.3	5.6 +/- 2.2	2.5 +/- 1.0	690.1 +/- 19.4	-1.7	-5.7
	E4_binder_6-660	2	-36.1 +/- 5.9	10	0.7 +/- 0.4	-14.6 +/- 2.9	-173.3 +/- 27.5	12.6 +/- 2.1	5.2 +/- 3.1	722.8 +/- 22.1	-1.6	-5.7
	E4_binder_6-680	1	-34.3 +/- 1.7	33	2.2 +/- 0.1	-24.1 +/- 4.0	-56.6 +/- 21.2	0.7 +/- 1.6	3.3 +/- 1.7	668.0 +/- 36.2	-1.8	-4.9
	E4_binder_6-702	1	-36.1 +/- 2.4	29	2.2 +/- 0.2	-16.1 +/- 4.0	-129.8 +/- 14.1	5.7 +/- 2.1	3.5 +/- 2.6	664.1 +/- 73.8	-1.7	-5.7
	E4_binder_6-712	5	-37.6 +/- 4.9	8	0.9 +/- 0.6	-15.6 +/- 3.9	-120.7 +/- 26.7	2.1 +/- 2.0	0.9 +/- 0.9	593.4 +/- 56.8	-1.7	-5
	E4_binder_6-761	1	-38.5 +/- 3.1	34	0.9 +/- 0.5	-14.2 +/- 4.7	-164.2 +/- 39.0	8.3 +/- 1.8	3.0 +/- 1.8	691.6 +/- 20.9	-1.5	-5.6
	E4_binder_6-771	5	-33.5 +/- 1.5	7	1.7 +/- 0.3	-16.3 +/- 3.0	-116.3 +/- 15.7	5.7 +/- 1.5	3.1 +/- 2.3	701.7 +/- 42.3	-1.3	-4.9
	E4_binder_6-788	1	-38.6 +/- 1.0	45	3.1 +/- 0.1	-17.0 +/- 1.4	-118.6 +/- 6.6	1.9 +/- 0.6	1.3 +/- 0.8	663.2 +/- 23.6	-2.5	-5.7
	E4_binder_6-797	1	-38.9 +/- 3.0	30	1.1 +/- 0.6	-19.6 +/- 2.8	-150.6 +/- 18.9	9.0 +/- 1.3	18.8 +/- 18.1	740.5 +/- 11.5	-2.1	-5.9
	E4_binder_6-813	2	-32.1 +/- 5.1	14	1.1 +/- 0.7	-10.6 +/- 6.8	-149.5 +/- 35.0	8.2 +/- 2.3	2.6 +/- 2.3	667.6 +/- 75.3	-1.5	-5.6
	E4_binder_6-870	1	-42.8 +/- 3.4	46	0.9 +/- 0.6	-22.4 +/- 4.8	-140.6 +/- 14.6	4.4 +/- 0.8	33.5 +/- 4.3	822.1 +/- 14.4	-2.2	-6.2
	E4_binder_6-878	2	-36.7 +/- 1.0	22	1.1 +/- 0.2	-23.4 +/- 3.7	-84.1 +/- 9.2	3.4 +/- 2.1	1.1 +/- 1.0	698.2 +/- 54.1	-1.4	-5.1
	E4_binder_6-898	1	-35.3 +/- 1.2	50	0.9 +/- 0.6	-23.8 +/- 2.1	-65.8 +/- 21.6	1.6 +/- 1.6	1.0 +/- 0.5	694.2 +/- 38.0	-2.5	-5.6
	E4_binder_6-918	6	-31.8 +/- 2.7	6	2.6 +/- 0.1	-19.2 +/- 2.1	-90.0 +/- 12.6	5.1 +/- 0.8	3.3 +/- 3.1	677.6 +/- 23.4	-1.1	-4.9
	E4_binder_6-944	1	-31.1 +/- 1.5	30	1.3 +/- 0.1	-10.0 +/- 1.4	-130.4 +/- 2.5	4.6 +/- 0.3	3.6 +/- 1.0	560.2 +/- 18.6	-2.1	-4.7
	E4_binder_6-977	5	-31.6 +/- 2.8	11	0.7 +/- 0.4	-24.5 +/- 3.8	-34.1 +/- 13.8	-0.4 +/- 2.6	1.1 +/- 0.3	695.5 +/- 68.7	-1.2	-5.1
	E4_binder_6-999	6	-55.5 +/- 2.0	9	0.8 +/- 0.5	-20.3 +/- 1.9	-156.1 +/- 16.5	-4.5 +/- 2.3	4.1 +/- 3.6	935.7 +/- 15.3	-1.4	-5.9
	E4_binder_7-139	3	-41.2 +/- 5.8	19	2.6 +/- 0.1	-21.9 +/- 2.6	-118.2 +/- 34.7	3.2 +/- 2.1	11.3 +/- 16.9	812.2 +/- 51.1	-1.4	-5.5
	E4_binder_7-144	7	-49.1 +/- 2.4	6	2.3 +/- 0.0	-21.2 +/- 2.7	-197.2 +/- 10.4	10.9 +/- 1.0	6.3 +/- 3.0	953.7 +/- 31.4	-1.5	-5.7
	E4_binder_7-252	1	-37.7 +/- 0.4	18	1.5 +/- 0.1	-21.9 +/- 3.3	-94.6 +/- 17.9	1.6 +/- 1.7	15.2 +/- 14.7	845.4 +/- 37.0	-2	-5.5
	E4_binder_7-284	6	-38.7 +/- 2.9	6	2.0 +/- 0.2	-14.5 +/- 5.0	-138.3 +/- 6.9	2.1 +/- 0.7	13.2 +/- 17.8	688.4 +/- 70.8	-1.3	-5.4
	E4_binder_7-342	10	-40.9 +/- 6.1	4	1.0 +/- 0.6	-25.8 +/- 4.8	-101.4 +/- 4.4	4.9 +/- 2.4	3.1 +/- 2.2	880.8 +/- 105.6	-1.2	-5.9
	E4_binder_7-571	8	-52.2 +/- 8.5	5	3.6 +/- 0.2	-9.7 +/- 5.4	-280.4 +/- 44.1	13.1 +/- 1.5	5.1 +/- 0.9	918.1 +/- 65.2	-1.5	-6.1
	E4_binder_7-658	1	-52.9 +/- 0.6	49	0.8 +/- 0.6	-32.6 +/- 1.0	-71.3 +/- 4.1	-6.1 +/- 0.7	1.5 +/- 0.5	869.9 +/- 34.5	-2.1	-5.4
	E4_binder_7-701	3	-55.1 +/- 1.2	17	1.8 +/- 0.3	-15.6 +/- 2.0	-157.7 +/- 13.0	-8.0 +/- 1.0	0.2 +/- 0.3	754.9 +/- 36.6	-1.8	-5.7
	E4_binder_7-77	1	-59.4 +/- 4.0	46	0.8 +/- 0.7	-27.3 +/- 2.6	-157.8 +/- 14.8	-1.2 +/- 2.0	6.9 +/- 1.4	888.4 +/- 52.8	-2.1	-6.2
	E4_binder_7-813	1	-53.5 +/- 3.6	32	3.7 +/- 0.2	-25.6 +/- 6.0	-125.5 +/- 57.0	-3.3 +/- 3.8	4.9 +/- 2.2	891.8 +/- 35.3	-1.6	-5.9
	E4_binder_7-864	2	-51.6 +/- 3.2	19	0.6 +/- 0.5	-18.1 +/- 2.9	-226.5 +/- 6.4	11.4 +/- 1.4	3.3 +/- 1.8	801.4 +/- 26.4	-1.6	-5.7
	E4_binder_8-139	1	-46.6 +/- 2.2	26	2.6 +/- 0.1	-18.0 +/- 5.2	-148.3 +/- 26.4	0.2 +/- 2.4	8.9 +/- 7.9	738.4 +/- 35.7	-1.6	-5.5
	E4_binder_8-144	2	-34.0 +/- 1.9	14	1.6 +/- 0.0	-13.4 +/- 3.4	-131.9 +/- 27.8	3.5 +/- 2.1	23.1 +/- 11.2	724.5 +/- 42.1	-2	-5.4
	E4_binder_8-252	1	-42.0 +/- 2.2	24	2.6 +/- 0.1	-28.6 +/- 1.6	-78.1 +/- 10.6	1.4 +/- 0.9	9.1 +/- 8.5	892.1 +/- 53.8	-2.1	-5.8
	E4_binder_8-284	1	-40.2 +/- 3.2	18	1.6 +/- 0.2	-11.3 +/- 2.6	-157.0 +/- 6.3	2.4 +/- 0.7	1.4 +/- 1.2	617.1 +/- 58.8	-1.8	-5.1
	E4_binder_8-342	2	-55.2 +/- 4.9	11	2.4 +/- 0.1	-26.1 +/- 6.5	-201.1 +/- 44.1	10.7 +/- 2.7	4.0 +/- 1.6	969.4 +/- 15.7	-2.4	-6.5
	E4_binder_8-571	3	-62.3 +/- 3.8	11	1.7 +/- 0.2	-13.3 +/- 3.4	-305.9 +/- 27.4	12.1 +/- 2.1	1.0 +/- 0.8	791.3 +/- 17.7	-1.6	-5.5
	E4_binder_8-658	3	-54.0 +/- 5.1	10	0.7 +/- 0.5	-14.2 +/- 4.9	-271.8 +/- 8.9	14.4 +/- 2.2	1.8 +/- 0.3	929.6 +/- 54.9	-1.4	-6.4
	E4_binder_8-701	1	-59.8 +/- 3.5	21	2.6 +/- 0.1	-22.7 +/- 5.9	-191.5 +/- 37.0	0.4 +/- 2.2	7.3 +/- 11.8	909.1 +/- 18.6	-1.8	-6
	E4_binder_8-77	1	-56.8 +/- 2.1	48	1.0 +/- 0.6	-17.4 +/- 2.3	-197.9 +/- 31.7	-0.9 +/- 3.8	10.5 +/- 12.4	870.0 +/- 87.6	-2	-5.5
	E4_binder_8-813	2	-37.5 +/- 4.0	15	0.8 +/- 0.6	-16.8 +/- 2.7	-132.6 +/- 25.5	4.0 +/- 1.6	18.0 +/- 8.4	739.5 +/- 39.6	-1.3	-5.4
	E4_binder_8-864	2	-70.5 +/- 6.5	16	1.1 +/- 0.7	-14.0 +/- 5.4	-376.8 +/- 23.9	18.8 +/- 1.7	0.9 +/- 0.9	870.5 +/- 44.8	-2.1	-5.8
	E4_binder_9-330	4	-55.4 +/- 5.6	12	1.0 +/- 0.6	-31.3 +/- 4.6	-185.9 +/- 63.4	12.6 +/- 2.9	5.2 +/- 2.1	1031.7 +/- 50.2	-1.6	-6.7
	E4_binder_9-443	1	-52.2 +/- 3.4	38	1.2 +/- 0.8	-21.6 +/- 7.5	-140.3 +/- 31.1	-4.0 +/- 2.0	13.9 +/- 17.1	807.9 +/- 89.3	-2	-6.8
	E4_binder_10-142	3	-65.7 +/- 5.3	17	1.0 +/- 0.6	-31.7 +/- 4.6	-204.3 +/- 17.3	5.9 +/- 2.3	8.6 +/- 6.7	1179.3 +/- 25.5	-2.1	-6.3
	E4_binder_14-623	2	-86.1 +/- 3.2	24	0.9 +/- 0.5	-42.3 +/- 6.0	-331.6 +/- 38.1	21.3 +/- 1.8	11.8 +/- 9.7	1586.4 +/- 89.1	-2	-8.3
APOE E3	E4_binder_6-1	1	-38.9 +/- 3.5	51	0.7 +/- 0.4	-23.8 +/- 9.3	-106.1 +/- 56.9	5.8 +/- 1.9	3.5 +/- 1.8	679.2 +/- 37.3	-1.5	-5.3
	E4_binder_6-136	1	-34.9 +/- 1.4	60	1.8 +/- 0.1	-18.4 +/- 4.5	-107.5 +/- 26.7	3.7 +/- 1.4	13.5 +/- 7.4	668.3 +/- 12.5	-1.3	-5.4
	E4_binder_6-202	1	-39.7 +/- 4.0	26	0.7 +/- 0.5	-21.3 +/- 2.4	-115.2 +/- 30.7	4.4 +/- 1.8	2.4 +/- 1.5	642.5 +/- 22.4	-2.1	-5.5
	E4_binder_6-210	4	-29.8 +/- 1.9	12	2.2 +/- 0.0	-19.5 +/- 1.5	-81.1 +/- 9.4	5.6 +/- 1.9	3.9 +/- 2.4	630.3 +/- 35.8	-1.6	-5.5
	E4_binder_6-214	1	-43.8 +/- 4.2	56	0.6 +/- 0.4	-18.8 +/- 3.4	-128.0 +/- 17.8	0.4 +/- 2.0	1.8 +/- 1.3	726.1 +/- 45.8	-1.5	-5.4
	E4_binder_6-236	2	-30.1 +/- 3.3	20	4.4 +/- 0.1	-25.1 +/- 3.0	-45.3 +/- 14.9	4.0 +/- 1.5	1.0 +/- 0.9	693.3 +/- 74.5	-1.3	-6
	E4_binder_6-237	2	-46.1 +/- 1.8	29	1.0 +/- 0.1	-22.0 +/- 2.1	-166.4 +/- 7.0	8.3 +/- 0.7	9.0 +/- 12.7	757.2 +/- 30.6	-1.4	-5.9
	E4_binder_6-250	1	-34.3 +/- 0.6	31	1.1 +/- 0.2	-22.4 +/- 2.6	-66.8 +/- 11.6	-0.0 +/- 1.3	14.5 +/- 9.8	672.4 +/- 39.5	-1.2	-5.9
	E4_binder_6-288	1	-48.8 +/- 0.6	85	0.7 +/- 0.4	-22.3 +/- 3.3	-138.2 +/- 18.7	0.6 +/- 1.3	4.5 +/- 3.5	757.0 +/- 13.2	-1.7	-5.3
	E4_binder_6-326	3	-48.6 +/- 2.5	11	2.0 +/- 0.2	-17.4 +/- 5.6	-182.4 +/- 39.3	4.1 +/- 3.5	11.8 +/- 13.3	761.7 +/- 44.8	-1.9	-5.7
	E4_binder_6-332	3	-46.7 +/- 2.8	13	1.1 +/- 0.6	-22.0 +/- 1.2	-130.2 +/- 11.6	0.3 +/- 1.4	10.5 +/- 13.3	681.7 +/- 30.1	-2.5	-5.6
	E4_binder_6-371	1	-32.1 +/- 0.9	26	0.8 +/- 0.2	-21.7 +/- 3.7	-82.4 +/- 13.4	5.8 +/- 1.0	3.6 +/- 2.3	750.6 +/- 19.8	-1.7	-5.7
	E4_binder_6-412	3	-28.5 +/- 1.9	18	2.4 +/- 0.3	-24.8 +/- 1.7	-27.7 +/- 12.8	1.3 +/- 1.2	4.5 +/- 2.1	605.3 +/- 37.4	-1.9	-5.6
	E4_binder_6-413	4	-37.2 +/- 4.7	13	0.7 +/- 0.4	-22.0 +/- 2.8	-101.0 +/- 42.8	3.9 +/- 2.5	10.2 +/- 6.9	807.0 +/- 69.0	-1.8	-6.1
	E4_binder_6-475	6	-39.8 +/- 4.3	8	0.8 +/- 0.5	-24.3 +/- 4.5	-51.5 +/- 20.2	-8.4 +/- 2.7	32.0 +/- 18.4	638.0 +/- 72.6	-1.5	-5.3
	E4_binder_6-499	1	-43.0 +/- 2.3	32	0.6 +/- 0.4	-16.6 +/- 3.7	-164.3 +/- 18.2	6.2 +/- 1.2	2.3 +/- 2.0	739.5 +/- 68.1	-2.4	-5.3
	E4_binder_6-50	8	-43.0 +/- 4.3	5	0.8 +/- 0.5	-13.7 +/- 3.4	-156.0 +/- 13.8	1.8 +/- 4.0	1.4 +/- 1.8	665.7 +/- 39.8	-1.7	-5.3
	E4_binder_6-54	3	-32.2 +/- 4.3	10	2.0 +/- 0.1	-23.0 +/- 2.0	-36.7 +/- 2.6	-2.1 +/- 3.1	1.9 +/- 1.6	658.2 +/- 17.9	-1.5	-5.4
	E4_binder_6-543	1	-50.5 +/- 3.9	41	0.6 +/- 0.4	-32.9 +/- 3.2	-45.5 +/- 6.7	-8.7 +/- 1.0	2.0 +/- 0.9	712.0 +/- 19.9	-2.2	-5.8
	E4_binder_6-548	6	-29.5 +/- 3.4	5	2.2 +/- 0.1	-19.6 +/- 3.7	-66.2 +/- 10.4	3.2 +/- 1.3	0.8 +/- 0.5	676.5 +/- 68.7	-1.2	-4.9
	E4_binder_6-550	1	-37.2 +/- 1.0	24	1.6 +/- 0.1	-26.4 +/- 1.7	-36.4 +/- 6.8	-4.0 +/- 0.7	4.7 +/- 1.7	691.8 +/- 6.4	-1.8	-5.9
	E4_binder_6-560	1	-52.2 +/- 2.7	79	2.2 +/- 0.1	-27.6 +/- 2.4	-96.7 +/- 30.2	-5.6 +/- 2.5	4.1 +/- 2.5	739.4 +/- 24.0	-1.9	-5.5
	E4_binder_6-596	1	-51.6 +/- 5.3	47	0.7 +/- 0.5	-28.1 +/- 3.9	-99.7 +/- 23.6	-4.4 +/- 1.4	7.7 +/- 2.4	913.2 +/- 24.0	-1.8	-5.4
	E4_binder_6-631	3	-36.2 +/- 0.5	22	0.5 +/- 0.3	-27.1 +/- 0.7	-22.6 +/- 4.1	-4.8 +/- 0.6	2.4 +/- 0.9	693.6 +/- 7.4	-1.6	-5.4
	E4_binder_6-634	1	-33.6 +/- 2.7	16	2.7 +/- 0.1	-25.6 +/- 2.7	-39.6 +/- 7.3	-0.4 +/- 0.7	3.6 +/- 0.7	710.0 +/- 40.7	-1.6	-5.9
	E4_binder_6-645	4	-48.4 +/- 2.9	10	0.6 +/- 0.4	-10.0 +/- 6.3	-233.7 +/- 36.4	8.0 +/- 1.8	3.0 +/- 0.4	728.0 +/- 16.4	-1.3	-5.7
	E4_binder_6-648	4	-35.1 +/- 4.5	11	1.0 +/- 0.2	-14.2 +/- 1.4	-136.6 +/- 20.3	5.3 +/- 3.0	11.2 +/- 13.8	642.2 +/- 52.3	-1.7	-5.3
	E4_binder_6-653	1	-36.9 +/- 0.8	24	0.7 +/- 0.4	-24.5 +/- 4.6	-86.5 +/- 28.2	4.5 +/- 2.4	4.2 +/- 2.3	742.5 +/- 33.0	-2.1	-5.4
	E4_binder_6-660	7	-32.2 +/- 1.8	7	2.3 +/- 0.1	-16.9 +/- 1.4	-124.2 +/- 11.8	9.3 +/- 1.1	2.6 +/- 3.6	673.4 +/- 33.6	-1.3	-5.4
	E4_binder_6-680	1	-33.1 +/- 1.7	43	1.1 +/- 0.7	-26.7 +/- 3.7	-45.1 +/- 8.3	1.3 +/- 1.4	13.6 +/- 11.4	639.0 +/- 54.1	-1.9	-5.8
	E4_binder_6-702	2	-34.2 +/- 2.3	24	2.1 +/- 0.2	-13.2 +/- 2.4	-128.3 +/- 33.0	4.5 +/- 2.3	1.0 +/- 1.0	598.1 +/- 23.9	-1.5	-5.5
	E4_binder_6-712	1	-40.8 +/- 0.5	85	1.3 +/- 0.2	-20.8 +/- 2.6	-123.9 +/- 11.4	4.3 +/- 0.7	3.9 +/- 2.2	720.0 +/- 25.7	-1.4	-5.8
	E4_binder_6-761	1	-44.5 +/- 2.3	64	0.7 +/- 0.4	-17.3 +/- 6.0	-177.9 +/- 47.8	8.1 +/- 2.5	3.4 +/- 3.1	722.9 +/- 20.6	-2.3	-5.4
	E4_binder_6-771	14	-28.6 +/- 9.5	4	2.0 +/- 0.2	-18.9 +/- 7.0	-68.8 +/- 29.5	3.9 +/- 1.3	1.8 +/- 1.5	651.0 +/- 102.6	-2	-7.1
	E4_binder_6-788	2	-41.3 +/- 3.7	25	1.0 +/- 0.7	-22.7 +/- 1.9	-88.1 +/- 15.7	-1.6 +/- 2.6	7.0 +/- 9.1	740.0 +/- 23.8	-2.1	-5.4
	E4_binder_6-797	1	-48.5 +/- 3.1	47	0.7 +/- 0.4	-19.2 +/- 1.8	-179.1 +/- 16.5	6.1 +/- 1.3	3.5 +/- 1.0	776.2 +/- 36.0	-2.6	-5.6
	E4_binder_6-813	1	-25.3 +/- 0.4	45	1.5 +/- 0.2	-18.3 +/- 2.4	-58.4 +/- 22.3	4.5 +/- 2.5	1.8 +/- 3.0	514.5 +/- 27.0	-1.4	-5
	E4_binder_6-870	1	-38.4 +/- 1.1	67	0.7 +/- 0.4	-22.7 +/- 4.7	-91.7 +/- 19.6	2.0 +/- 1.4	6.3 +/- 2.8	685.7 +/- 46.5	-1.5	-5.4
	E4_binder_6-878	1	-44.7 +/- 1.8	64	0.8 +/- 0.3	-20.0 +/- 3.5	-148.3 +/- 9.0	4.4 +/- 1.3	5.3 +/- 3.5	710.8 +/- 59.4	-1.9	-5.9
	E4_binder_6-898	1	-31.6 +/- 1.9	40	1.8 +/- 0.2	-23.3 +/- 1.0	-41.8 +/- 9.1	-0.4 +/- 0.8	4.5 +/- 2.7	663.2 +/- 21.3	-2	-5.6
	E4_binder_6-918	3	-32.0 +/- 1.0	14	2.0 +/- 0.2	-17.8 +/- 6.4	-88.3 +/- 20.8	3.1 +/- 2.7	3.9 +/- 3.0	650.9 +/- 19.2	-1.9	-5.3
	E4_binder_6-944	3	-27.6 +/- 4.8	9	0.9 +/- 0.5	-5.9 +/- 1.4	-146.5 +/- 27.6	7.5 +/- 1.1	0.8 +/- 0.7	431.4 +/- 47.5	-2	-4.3
	E4_binder_6-977	1	-29.8 +/- 1.6	30	3.1 +/- 0.1	-19.8 +/- 1.1	-41.9 +/- 3.0	-2.6 +/- 1.5	9.3 +/- 3.3	686.7 +/- 25.5	-1.9	-5.6
	E4_binder_6-999	1	-58.9 +/- 3.3	86	0.6 +/- 0.4	-27.3 +/- 4.2	-145.0 +/- 6.2	-2.9 +/- 1.2	2.7 +/- 2.7	838.9 +/- 63.0	-0.8	-5.9
	E4_binder_7-139	4	-36.9 +/- 1.4	15	3.0 +/- 0.1	-30.5 +/- 1.2	-24.9 +/- 4.7	-1.9 +/- 1.0	5.9 +/- 2.8	809.7 +/- 25.0	-1.2	-5.7
	E4_binder_7-144	1	-44.0 +/- 3.5	26	3.0 +/- 0.1	-29.3 +/- 5.3	-120.1 +/- 28.1	9.2 +/- 2.0	2.2 +/- 2.5	837.3 +/- 82.5	-1.9	-6.3
	E4_binder_7-252	1	-40.5 +/- 4.2	21	3.0 +/- 0.2	-24.0 +/- 2.4	-95.2 +/- 14.4	2.0 +/- 2.3	5.2 +/- 0.9	847.5 +/- 29.6	-1.8	-5.8
	E4_binder_7-284	1	-38.7 +/- 3.2	47	1.8 +/- 0.1	-22.5 +/- 7.2	-89.3 +/- 34.0	1.2 +/- 1.6	5.4 +/- 4.5	676.8 +/- 66.4	-1.3	-5.8
	E4_binder_7-342	1	-39.9 +/- 1.2	55	2.3 +/- 0.0	-19.9 +/- 2.2	-129.7 +/- 32.6	5.3 +/- 4.3	5.6 +/- 3.3	841.8 +/- 58.5	-2.4	-5.8
	E4_binder_7-571	1	-53.9 +/- 0.7	52	1.3 +/- 0.5	-15.4 +/- 3.2	-245.7 +/- 19.9	10.3 +/- 1.8	3.2 +/- 1.8	827.4 +/- 14.6	-2	-5.9
	E4_binder_7-658	1	-48.8 +/- 4.1	35	0.9 +/- 0.5	-34.3 +/- 0.9	-34.3 +/- 12.5	-8.0 +/- 2.7	3.2 +/- 1.7	782.7 +/- 31.7	-1.8	-5.7
	E4_binder_7-701	1	-65.5 +/- 4.3	25	2.2 +/- 0.0	-24.6 +/- 4.6	-175.1 +/- 48.6	-6.3 +/- 9.4	4.3 +/- 2.2	887.8 +/- 46.6	-2.3	-5.8
	E4_binder_7-77	1	-45.0 +/- 2.3	20	2.5 +/- 0.2	-18.8 +/- 2.0	-124.3 +/- 24.9	-1.9 +/- 2.4	5.1 +/- 2.7	721.5 +/- 79.8	-1.5	-5.3
	E4_binder_7-813	1	-58.5 +/- 1.3	39	1.5 +/- 0.2	-22.4 +/- 6.3	-147.6 +/- 37.9	-6.9 +/- 4.8	2.9 +/- 2.1	851.6 +/- 87.8	-2.2	-5.4
	E4_binder_7-864	1	-59.6 +/- 4.2	32	1.1 +/- 0.8	-15.0 +/- 8.8	-264.9 +/- 54.3	7.9 +/- 0.7	5.8 +/- 2.9	849.9 +/- 54.7	-2.4	-5.7
	E4_binder_8-139	13	-39.9 +/- 8.4	4	2.5 +/- 0.2	-21.6 +/- 1.1	-91.4 +/- 35.1	-2.7 +/- 1.7	26.3 +/- 23.7	716.4 +/- 66.8	-1.2	-6.1
	E4_binder_8-144	8	-37.3 +/- 2.7	7	0.8 +/- 0.5	-10.4 +/- 3.1	-173.3 +/- 17.1	5.7 +/- 0.5	20.7 +/- 16.9	637.2 +/- 63.9	-1.9	-5
	E4_binder_8-252	2	-39.4 +/- 4.9	21	0.5 +/- 0.3	-22.0 +/- 3.2	-116.3 +/- 16.9	5.0 +/- 2.1	7.6 +/- 8.2	702.0 +/- 65.9	-2	-5.9
	E4_binder_8-284	1	-39.8 +/- 3.4	22	1.2 +/- 0.1	-13.5 +/- 5.0	-160.1 +/- 59.2	3.7 +/- 3.8	19.7 +/- 18.9	590.8 +/- 31.8	-2.1	-5.1
	E4_binder_8-342	2	-45.3 +/- 3.7	15	3.0 +/- 0.1	-25.2 +/- 2.4	-117.2 +/- 21.0	3.1 +/- 1.5	1.9 +/- 1.3	913.9 +/- 38.8	-2.4	-6.1
	E4_binder_8-571	5	-63.5 +/- 3.5	9	1.3 +/- 0.2	-10.2 +/- 4.5	-366.2 +/- 24.9	19.8 +/- 2.6	2.4 +/- 1.1	989.2 +/- 72.5	-1.3	-5.8
	E4_binder_8-658	4	-57.1 +/- 8.3	9	0.6 +/- 0.3	-25.5 +/- 5.4	-204.8 +/- 17.5	9.1 +/- 1.5	3.0 +/- 2.6	855.3 +/- 43.9	-1.8	-6.8
	E4_binder_8-701	1	-66.2 +/- 2.0	56	2.4 +/- 0.1	-25.8 +/- 2.9	-193.8 +/- 8.0	-1.8 +/- 1.2	1.0 +/- 0.2	949.7 +/- 41.4	-1.6	-5.9
	E4_binder_8-77	2	-55.0 +/- 5.6	24	1.2 +/- 0.2	-15.9 +/- 6.1	-204.6 +/- 29.8	1.1 +/- 2.9	7.9 +/- 9.6	742.8 +/- 96.6	-1.1	-5.5
	E4_binder_8-813	4	-34.1 +/- 2.8	13	2.2 +/- 0.1	-18.9 +/- 1.8	-100.1 +/- 12.5	4.4 +/- 1.3	3.8 +/- 2.9	721.3 +/- 41.7	-1.4	-5.9
	E4_binder_8-864	6	-70.0 +/- 5.2	7	0.7 +/- 0.4	-9.3 +/- 1.4	-387.6 +/- 43.1	16.8 +/- 2.8	0.1 +/- 0.1	803.6 +/- 39.6	-2	-5.6
	E4_binder_9-330	7	-45.6 +/- 8.7	8	3.9 +/- 0.1	-30.4 +/- 3.2	-99.9 +/- 33.4	4.2 +/- 1.8	6.2 +/- 1.1	1045.9 +/- 110.9	-2.2	-6.5
	E4_binder_9-443	1	-55.9 +/- 2.4	47	0.7 +/- 0.4	-19.3 +/- 4.9	-175.3 +/- 30.2	-2.1 +/- 2.3	5.9 +/- 5.3	833.8 +/- 81.6	-2.3	-5.7
	E4_binder_10-142	7	-56.2 +/- 2.7	7	3.6 +/- 0.1	-36.2 +/- 2.9	-114.6 +/- 6.8	-0.8 +/- 0.9	36.6 +/- 3.6	1101.6 +/- 37.9	-2.2	-7.1
	E4_binder_14-623	2	-59.9 +/- 6.5	11	4.8 +/- 0.1	-45.1 +/- 7.0	-158.6 +/- 57.1	16.6 +/- 3.7	2.7 +/- 0.9	1545.5 +/- 136.9	-1.5	-7.7
