## Supplementary material for "*In Silico* Design of APOE ɛ4 Interaction Inhibitor Peptides for Alzheimer’s Disease": Manuscript: Supplemental Table 8.xlsx

### Sheet: Supplemental Table 8
Supplemental Table 8. Result of APP binder docking simulations.
Docking With	Binder	Cluster	HADDOCK score	Cluster size	RMSD from the overall lowest-energy structure	Van der Waals energy	Electrostatic energy	Desolvation energy	Restraints violation energy	Buried Surface Area	Z-Score
APP	APP_binder_6-10	1	-47.7 +/- 0.9	51	1.6 +/- 0.3	-23.4 +/- 4.1	-112.4 +/- 39.4	-1.9 +/- 3.7	0.7 +/- 0.6	839.5 +/- 58.7	-1.2
	APP_binder_6-132	7	-45.3 +/- 6.6	7	1.4 +/- 0.2	-33.0 +/- 2.8	-81.3 +/- 36.0	2.9 +/- 1.5	10.9 +/- 13.2	945.0 +/- 103.6	-1.3
	APP_binder_6-150	3	-58.9 +/- 3.5	12	2.0 +/- 0.2	-20.1 +/- 5.1	-241.4 +/- 37.8	9.3 +/- 2.6	1.3 +/- 1.2	888.6 +/- 48.2	-1.6
	APP_binder_6-155	2	-44.7 +/- 2.6	40	2.0 +/- 0.2	-30.7 +/- 2.1	-86.0 +/- 16.5	3.0 +/- 3.1	2.3 +/- 1.0	803.3 +/- 35.3	-1.6
	APP_binder_6-164	1	-45.1 +/- 1.1	36	1.7 +/- 0.3	-24.4 +/- 3.4	-137.3 +/- 19.2	6.4 +/- 1.3	3.4 +/- 2.9	859.5 +/- 60.9	-1.7
	APP_binder_6-168	4	-55.2 +/- 4.2	12	0.9 +/- 0.5	-25.7 +/- 4.2	-186.1 +/- 8.4	7.4 +/- 1.5	2.4 +/- 1.6	930.2 +/- 100.0	-1.3
	APP_binder_6-177	4	-61.9 +/- 5.0	11	0.9 +/- 0.6	-27.1 +/- 2.4	-229.5 +/- 27.5	10.8 +/- 1.7	2.5 +/- 2.3	874.0 +/- 30.8	-1.1
	APP_binder_6-203	4	-54.2 +/- 3.1	9	0.8 +/- 0.5	-33.4 +/- 1.0	-88.4 +/- 23.5	-3.8 +/- 2.0	6.8 +/- 0.8	983.5 +/- 51.2	-1.6
	APP_binder_6-219	1	-47.0 +/- 2.3	56	0.8 +/- 0.3	-13.5 +/- 1.7	-192.4 +/- 12.2	4.5 +/- 1.7	4.8 +/- 2.9	709.3 +/- 88.8	-0.9
	APP_binder_6-224	5	-67.6 +/- 2.3	9	1.3 +/- 0.2	-30.2 +/- 2.6	-179.9 +/- 20.8	-1.4 +/- 1.7	0.5 +/- 0.8	1048.5 +/- 47.9	-1.4
	APP_binder_6-230	9	-51.0 +/- 6.4	5	1.5 +/- 0.2	-23.8 +/- 3.2	-192.3 +/- 39.3	10.5 +/- 1.2	7.7 +/- 11.4	934.1 +/- 37.0	-1.7
	APP_binder_6-236	1	-63.6 +/- 2.2	39	1.8 +/- 0.2	-31.8 +/- 4.0	-137.8 +/- 37.3	-4.5 +/- 4.6	3.2 +/- 1.9	1016.7 +/- 31.3	-1.7
	APP_binder_6-254	7	-66.2 +/- 3.2	7	0.5 +/- 0.3	-23.9 +/- 2.4	-168.2 +/- 21.8	-9.5 +/- 1.7	8.5 +/- 9.5	917.9 +/- 82.9	-1.8
	APP_binder_6-257	1	-57.2 +/- 2.2	29	1.2 +/- 0.1	-29.6 +/- 4.7	-156.0 +/- 9.3	3.4 +/- 1.8	2.2 +/- 1.7	963.6 +/- 68.4	-1.5
	APP_binder_6-37	1	-66.8 +/- 3.7	28	0.8 +/- 0.4	-19.9 +/- 4.7	-305.2 +/- 30.3	13.7 +/- 2.4	4.5 +/- 2.8	902.3 +/- 80.6	-2
	APP_binder_6-376	1	-58.1 +/- 5.0	38	1.6 +/- 0.1	-22.0 +/- 2.4	-210.3 +/- 34.7	5.9 +/- 0.9	0.9 +/- 0.9	920.2 +/- 45.8	-1.4
	APP_binder_6-420	1	-50.2 +/- 1.8	54	1.9 +/- 0.2	-24.5 +/- 4.0	-162.8 +/- 22.8	6.8 +/- 0.9	0.4 +/- 0.7	799.0 +/- 12.2	-1.7
	APP_binder_6-437	2	-39.7 +/- 2.9	15	1.3 +/- 0.1	-28.6 +/- 2.8	-50.5 +/- 11.7	-1.2 +/- 1.5	2.0 +/- 1.4	808.3 +/- 30.2	-1.1
	APP_binder_6-452	6	-43.3 +/- 1.7	8	1.0 +/- 0.1	-31.7 +/- 3.3	-51.7 +/- 12.7	-1.3 +/- 1.4	0.5 +/- 0.7	834.6 +/- 43.9	-1.9
	APP_binder_6-453	2	-48.6 +/- 4.1	18	1.3 +/- 0.3	-29.3 +/- 1.4	-114.4 +/- 17.2	3.3 +/- 2.1	2.9 +/- 1.2	893.1 +/- 47.6	-1.2
	APP_binder_6-518	9	-51.9 +/- 6.8	6	1.4 +/- 0.2	-35.5 +/- 3.8	-72.7 +/- 11.7	-2.1 +/- 3.1	2.6 +/- 1.7	1026.8 +/- 76.4	-1.3
	APP_binder_6-617	2	-58.2 +/- 1.3	19	1.2 +/- 0.5	-21.9 +/- 3.5	-215.3 +/- 19.2	6.8 +/- 0.9	0.4 +/- 0.6	886.4 +/- 9.0	-1.9
	APP_binder_6-637	10	-60.8 +/- 5.4	5	0.8 +/- 0.5	-11.3 +/- 4.9	-310.5 +/- 32.9	12.5 +/- 0.6	0.2 +/- 0.3	837.1 +/- 97.9	-1.3
	APP_binder_6-677	4	-48.7 +/- 4.1	12	1.8 +/- 0.4	-28.7 +/- 3.7	-88.7 +/- 45.1	-2.4 +/- 3.2	1.7 +/- 1.5	898.6 +/- 22.0	-1.2
	APP_binder_6-713	1	-53.2 +/- 2.4	63	1.5 +/- 0.2	-19.9 +/- 3.1	-202.8 +/- 27.7	6.8 +/- 0.8	4.0 +/- 1.9	715.3 +/- 18.5	-1.1
	APP_binder_6-764	2	-50.2 +/- 3.5	20	1.7 +/- 0.2	-32.1 +/- 2.4	-33.0 +/- 21.0	-11.8 +/- 3.2	2.8 +/- 2.5	814.0 +/- 12.5	-1.2
	APP_binder_6-786	1	-47.7 +/- 2.3	21	1.2 +/- 0.5	-29.2 +/- 2.3	-126.0 +/- 12.7	6.3 +/- 3.4	3.8 +/- 1.7	901.7 +/- 68.0	-1.7
	APP_binder_6-825	1	-48.0 +/- 1.3	25	1.2 +/- 0.2	-24.8 +/- 4.0	-153.5 +/- 20.8	7.4 +/- 2.3	1.3 +/- 1.7	839.6 +/- 49.7	-1.3
	APP_binder_6-846	2	-40.2 +/- 0.6	37	1.1 +/- 0.2	-29.6 +/- 2.3	-34.8 +/- 12.0	-3.9 +/- 1.9	2.3 +/- 1.7	788.5 +/- 73.7	-1.3
	APP_binder_6-857	1	-56.5 +/- 1.4	45	1.5 +/- 0.2	-19.1 +/- 2.1	-212.8 +/- 25.2	4.9 +/- 3.3	2.2 +/- 1.7	811.1 +/- 33.4	-1.6
	APP_binder_6-875	8	-60.8 +/- 12.5	6	1.1 +/- 0.7	-24.2 +/- 9.7	-232.0 +/- 48.1	9.6 +/- 1.7	1.8 +/- 1.0	1011.6 +/- 72.5	-2.2
	APP_binder_6-892	1	-67.5 +/- 1.5	63	2.0 +/- 0.1	-27.6 +/- 2.2	-158.5 +/- 10.8	-8.7 +/- 1.2	4.8 +/- 2.3	945.6 +/- 35.1	-1.3
	APP_binder_6-961	4	-60.4 +/- 5.4	11	1.2 +/- 0.8	-23.1 +/- 3.3	-220.6 +/- 23.1	6.4 +/- 3.7	4.7 +/- 1.5	919.0 +/- 62.1	-1.6
	APP_binder_6-978	5	-60.8 +/- 2.3	8	1.3 +/- 0.8	-31.9 +/- 3.3	-181.5 +/- 8.0	7.4 +/- 1.1	0.6 +/- 0.6	932.8 +/- 19.7	-2.1
	APP_binder_7-183	2	-72.1 +/- 1.6	24	1.9 +/- 0.2	-38.0 +/- 1.7	-156.9 +/- 16.7	-2.8 +/- 1.2	1.6 +/- 1.1	1032.2 +/- 11.3	-1.5
	APP_binder_7-195	1	-56.7 +/- 2.6	68	0.8 +/- 0.5	-33.6 +/- 8.7	-143.8 +/- 45.0	5.0 +/- 4.0	7.1 +/- 7.8	997.9 +/- 21.4	-1.9
	APP_binder_7-259	2	-50.1 +/- 1.0	37	0.7 +/- 0.4	-40.1 +/- 1.2	-46.5 +/- 0.4	-0.9 +/- 0.7	2.9 +/- 2.4	1013.1 +/- 33.6	-1.6
	APP_binder_7-463	5	-66.5 +/- 5.8	13	1.1 +/- 0.7	-43.8 +/- 2.2	-108.3 +/- 31.5	-1.4 +/- 1.4	4.1 +/- 2.3	1219.9 +/- 43.4	-1.5
	APP_binder_7-468	4	-63.6 +/- 4.2	11	2.0 +/- 0.2	-38.1 +/- 4.0	-97.7 +/- 15.8	-6.7 +/- 1.6	7.8 +/- 5.8	1120.7 +/- 41.1	-1.3
	APP_binder_7-618	7	-64.5 +/- 4.7	7	2.5 +/- 0.2	-32.2 +/- 4.1	-65.6 +/- 16.9	-19.5 +/- 2.4	3.6 +/- 1.9	1063.5 +/- 33.2	-1.4
	APP_binder_7-698	14	-54.7 +/- 9.0	4	1.1 +/- 0.4	-36.2 +/- 7.5	-57.4 +/- 19.3	-7.6 +/- 1.9	4.8 +/- 3.2	1049.2 +/- 150.1	-1.5
	APP_binder_7-897	4	-53.6 +/- 1.9	16	0.8 +/- 0.5	-43.2 +/- 2.3	-38.2 +/- 19.4	-3.3 +/- 1.2	5.5 +/- 2.0	1131.8 +/- 28.7	-2.1
	APP_binder_7-910	1	-55.9 +/- 3.7	17	1.3 +/- 0.9	-34.8 +/- 3.4	-78.4 +/- 14.6	-5.6 +/- 0.8	1.9 +/- 1.2	943.4 +/- 39.5	-2.3
	APP_binder_7-97	4	-68.0 +/- 3.4	12	1.7 +/- 0.2	-32.7 +/- 2.0	-175.4 +/- 6.3	-1.1 +/- 0.3	8.7 +/- 7.8	1081.3 +/- 64.9	-1.6
	APP_binder_7-982	3	-77.9 +/- 1.4	18	0.7 +/- 0.5	-39.3 +/- 1.6	-219.2 +/- 15.1	3.9 +/- 1.3	12.8 +/- 12.5	1272.0 +/- 36.3	-1.7
	APP_binder_8-112	1	-74.6 +/- 2.7	21	1.0 +/- 0.8	-26.6 +/- 6.1	-304.8 +/- 27.0	11.0 +/- 0.7	19.7 +/- 16.5	1189.3 +/- 37.6	-2.6
	APP_binder_8-132	6	-62.7 +/- 3.5	8	0.7 +/- 0.5	-27.2 +/- 1.9	-177.3 +/- 21.2	-2.5 +/- 1.8	25.0 +/- 11.8	1245.2 +/- 50.1	-1.5
	APP_binder_8-263	3	-64.9 +/- 4.8	13	0.7 +/- 0.5	-35.0 +/- 0.8	-159.3 +/- 25.6	1.6 +/- 0.6	3.9 +/- 2.4	1143.9 +/- 46.5	-1.7
	APP_binder_8-471	2	-50.5 +/- 1.3	22	1.7 +/- 0.1	-39.1 +/- 2.2	-50.3 +/- 4.3	-1.4 +/- 1.4	0.8 +/- 0.4	959.7 +/- 35.4	-2.3
	APP_binder_8-793	6	-60.6 +/- 2.2	8	0.9 +/- 0.6	-43.0 +/- 3.9	-86.3 +/- 10.8	-1.8 +/- 2.4	14.9 +/- 9.8	1136.9 +/- 67.9	-1.6
	APP_binder_8-872	4	-65.0 +/- 4.4	12	0.9 +/- 0.6	-42.3 +/- 2.3	-89.2 +/- 11.4	-6.4 +/- 1.4	15.5 +/- 11.1	1161.8 +/- 44.8	-1.7
	APP_binder_8-878	1	-70.0 +/- 1.2	64	1.5 +/- 0.3	-38.4 +/- 1.4	-143.1 +/- 6.1	-3.2 +/- 1.1	1.8 +/- 1.8	1117.0 +/- 36.1	-2.1
	APP_binder_8-937	1	-61.1 +/- 1.7	36	2.0 +/- 0.3	-25.8 +/- 2.9	-208.7 +/- 10.8	4.3 +/- 1.0	20.8 +/- 9.8	1093.4 +/- 14.3	-1.6
	APP_binder_9-579	1	-62.2 +/- 4.2	63	2.3 +/- 0.2	-38.8 +/- 5.7	-113.6 +/- 16.6	-2.6 +/- 1.7	19.2 +/- 17.7	1175.5 +/- 142.2	-1.2
	APP_binder_9-971	5	-60.8 +/- 6.4	10	1.7 +/- 0.1	-35.5 +/- 3.2	-125.1 +/- 27.4	-0.6 +/- 2.8	2.6 +/- 3.2	1292.8 +/- 72.2	-1.5
	APP_binder_10-243	3	-63.5 +/- 3.8	20	0.5 +/- 0.3	-46.4 +/- 0.9	-67.4 +/- 10.3	-9.6 +/- 1.0	60.1 +/- 23.2	1381.5 +/- 33.8	-1.7
	APP_binder_10-246	10	-87.9 +/- 9.2	7	0.8 +/- 0.5	-45.0 +/- 7.7	-206.5 +/- 37.9	-4.7 +/- 1.6	30.3 +/- 25.6	1446.2 +/- 92.0	-2.5
	APP_binder_11-207	3	-70.2 +/- 3.4	14	2.5 +/- 0.2	-34.9 +/- 2.9	-229.2 +/- 28.6	7.6 +/- 1.2	28.2 +/- 21.3	1341.5 +/- 78.1	-1.6
	APP_binder_11-298	2	-88.5 +/- 1.2	29	0.7 +/- 0.5	-35.2 +/- 3.4	-267.8 +/- 15.4	-4.2 +/- 1.6	44.6 +/- 19.2	1398.2 +/- 28.6	-2
	APP_binder_11-326	1	-72.7 +/- 2.4	50	0.9 +/- 0.5	-56.5 +/- 3.2	-107.3 +/- 32.2	1.8 +/- 2.6	34.6 +/- 30.1	1653.8 +/- 45.2	-2.4
	APP_binder_11-390	2	-79.0 +/- 1.4	14	1.0 +/- 0.6	-32.2 +/- 11.3	-353.0 +/- 60.9	17.7 +/- 2.7	60.8 +/- 10.8	1701.0 +/- 71.3	-1.9
	APP_binder_11-721	1	-61.4 +/- 2.8	41	1.3 +/- 0.8	-43.1 +/- 5.7	-103.9 +/- 15.6	2.0 +/- 1.4	4.9 +/- 1.5	1451.5 +/- 37.1	-1.7
	APP_binder_11-819	1	-55.5 +/- 2.1	27	2.8 +/- 0.1	-40.9 +/- 3.8	-103.7 +/- 20.9	2.8 +/- 1.4	32.3 +/- 16.4	1342.8 +/- 60.2	-1.1
	APP_binder_11-849	6	-70.9 +/- 4.4	8	1.2 +/- 0.5	-45.9 +/- 5.7	-158.3 +/- 32.7	0.8 +/- 2.0	59.0 +/- 38.3	1646.7 +/- 126.1	-2.6
	APP_binder_12-14	1	-70.3 +/- 3.6	37	2.2 +/- 0.1	-40.9 +/- 3.9	-214.7 +/- 11.3	7.8 +/- 2.6	58.2 +/- 12.6	1583.5 +/- 70.7	-1.8
	APP_binder_12-224	1	-74.2 +/- 3.0	38	2.7 +/- 0.1	-53.0 +/- 3.1	-123.5 +/- 14.1	-2.6 +/- 2.4	62.3 +/- 24.5	1696.0 +/- 113.2	-1.4
	APP_binder_12-364	1	-85.1 +/- 2.7	63	0.6 +/- 0.3	-30.1 +/- 1.9	-312.3 +/- 9.9	3.4 +/- 1.1	40.8 +/- 17.9	1302.8 +/- 48.6	-2.1
	APP_binder_12-365	2	-83.4 +/- 1.5	12	1.6 +/- 0.1	-39.2 +/- 6.0	-297.0 +/- 32.9	13.5 +/- 1.2	16.7 +/- 13.5	1471.2 +/- 94.1	-1.5
	APP_binder_12-441	3	-89.6 +/- 1.6	12	0.7 +/- 0.4	-57.0 +/- 2.8	-214.6 +/- 22.3	1.4 +/- 4.6	89.2 +/- 15.3	1834.2 +/- 57.2	-2.1
	APP_binder_12-754	1	-77.3 +/- 2.5	25	1.6 +/- 0.1	-35.4 +/- 5.7	-222.3 +/- 22.9	-1.4 +/- 2.5	39.8 +/- 18.8	1334.0 +/- 26.2	-1.7
	APP_binder_12-792	1	-77.2 +/- 2.4	33	1.3 +/- 0.8	-47.4 +/- 3.5	-184.8 +/- 19.0	5.9 +/- 3.4	12.2 +/- 15.1	1473.0 +/- 45.4	-2.1
	APP_binder_12-878	1	-75.6 +/- 3.0	46	1.6 +/- 0.3	-42.3 +/- 7.0	-208.7 +/- 40.6	6.0 +/- 2.8	24.4 +/- 17.6	1480.5 +/- 81.6	-1.7
	APP_binder_12-953	3	-78.3 +/- 5.8	16	0.7 +/- 0.5	-46.1 +/- 4.1	-165.0 +/- 13.5	-0.4 +/- 0.9	12.1 +/- 17.5	1420.4 +/- 52.4	-1.7
	APP_binder_13-136	2	-67.2 +/- 2.9	21	1.9 +/- 0.4	-27.6 +/- 12.3	-245.5 +/- 79.8	5.6 +/- 1.9	38.9 +/- 22.3	1171.2 +/- 30.4	-1.8
	APP_binder_13-308	5	-85.6 +/- 7.5	9	2.1 +/- 0.0	-38.1 +/- 1.9	-300.1 +/- 64.8	-1.1 +/- 1.2	135.6 +/- 65.9	1528.3 +/- 112.0	-2.2
	APP_binder_13-432	1	-69.5 +/- 3.2	32	3.1 +/- 0.1	-54.5 +/- 4.5	-119.7 +/- 43.1	4.8 +/- 1.8	41.2 +/- 26.0	1686.2 +/- 57.5	-2
	APP_binder_13-49	2	-85.4 +/- 3.0	34	0.9 +/- 0.6	-46.8 +/- 1.9	-220.4 +/- 19.4	-1.2 +/- 1.6	67.0 +/- 19.1	1373.4 +/- 73.6	-2
	APP_binder_13-643	1	-74.0 +/- 3.9	27	1.0 +/- 0.6	-46.4 +/- 2.9	-195.2 +/- 14.2	7.7 +/- 2.2	37.0 +/- 10.6	1617.2 +/- 61.9	-2.2
	APP_binder_13-804	1	-70.6 +/- 3.2	23	3.4 +/- 0.1	-40.7 +/- 4.4	-206.9 +/- 21.2	2.4 +/- 1.6	90.8 +/- 15.3	1395.8 +/- 14.1	-2
	APP_binder_13-991	1	-68.9 +/- 6.9	50	0.9 +/- 0.6	-48.4 +/- 8.4	-134.8 +/- 23.5	3.0 +/- 2.1	34.7 +/- 7.9	1631.4 +/- 117.1	-1.8
	APP_binder_14-203	2	-89.1 +/- 2.1	31	1.2 +/- 0.8	-40.2 +/- 2.6	-344.8 +/- 16.7	14.1 +/- 1.2	58.8 +/- 19.2	1387.9 +/- 39.6	-2.2
	APP_binder_14-355	8	-80.5 +/- 17.6	7	1.1 +/- 0.8	-54.0 +/- 5.3	-169.1 +/- 48.6	-0.1 +/- 1.7	73.8 +/- 65.8	1938.9 +/- 99.5	-1.8
	APP_binder_14-61	6	-75.9 +/- 9.4	7	1.4 +/- 0.8	-27.9 +/- 5.7	-331.0 +/- 31.3	13.0 +/- 4.7	52.5 +/- 38.2	1531.3 +/- 84.2	-1.6
	APP_binder_14-918	9	-78.6 +/- 5.1	6	3.6 +/- 0.1	-49.9 +/- 4.7	-165.5 +/- 61.3	-8.3 +/- 4.3	127.5 +/- 76.3	1777.6 +/- 65.7	-1.6
	APP_binder_15-0	1	-79.3 +/- 1.7	21	1.9 +/- 0.1	-57.4 +/- 3.8	-108.4 +/- 14.6	-12.3 +/- 2.1	120.8 +/- 71.3	1740.8 +/- 112.1	-2.2
	APP_binder_15-24	3	-65.9 +/- 5.8	15	0.9 +/- 0.6	-37.5 +/- 3.3	-192.8 +/- 25.8	-2.8 +/- 2.6	129.5 +/- 19.6	1461.2 +/- 51.4	-1.2
	APP_binder_15-260	4	-98.1 +/- 9.1	9	1.2 +/- 0.8	-56.9 +/- 4.5	-271.5 +/- 26.2	4.7 +/- 3.0	84.5 +/- 45.4	2086.9 +/- 121.2	-2.4
