## Supplementary material for "*In Silico* Design of APOE ɛ4 Interaction Inhibitor Peptides for Alzheimer’s Disease": Manuscript: Supplemental Table 9.xlsx

### Sheet: Supplemental Table 9
	Binder	Docking Pose	Binding Site
			APOE E4		Binder
			Residue	Amino acid	Residue	Amino acid
	E4_binder_6-1		161	Lys	1	Asp
			164	Lys	1	Asp
	E4_binder_6-50		175	Lys	6	Val
			171	Asp	6	Val
			34	Gln	5	Thr
			34	Gln	4	Asp
			164	Lys	1	Pro
	E4_binder_6-54		172	Asp	2	Ser
			168	Arg	5	Tyr
			34	Gln	5	Tyr
	E4_binder_6-136		168	Arg	5	Glu
			161	Lys	6	Leu
			164	Lys	3	Pro
			160	Arg	2	Pro
	E4_binder_6-202		164	Lys	5	Glu
			164	Lys	4	Pro
			175	Lys	1	Gly
	E4_binder_6-210		164	Lys	3	Pro
			171	Asp	6	Leu
	E4_binder_6-214		164	Lys	6	Arg
			164	Lys	4	Arg
			171	Asp	4	Arg
			172	Asp	4	Arg
	E4_binder_6-236		37	Glu	6	Arg
			171	Asp	6	Arg
			175	Lys	4	Arg
			171	Asp	4	Arg
	E4_binder_6-237		171	Asp	6	Ser
			175	Lys	6	Ser
			175	Lys	5	Gly
			34	Gln	6	Ser
			168	Arg	2	Val
			168	Arg	1	Asp
			161	Lys	1	Asp
	E4_binder_6-250		121	Arg	1	Gly
			176	Arg	1	Gly
			172	Asp	3	Trp
			172	Asp	4	Arg
	E4_binder_6-288		34	Gln	6	Glu
			164	Lys	6	Glu
			169	Asp	4	Tyr
			172	Asp	3	Ala
			176	Arg	1	Gly
	E4_binder_6-326		168	Arg	2	Glu
			175	Lys	2	Pro
	E4_binder_6-332		164	Lys	1	Asp
			175	Lys	5	Ala
	E4_binder_6-371		176	Arg	1	Gly
			172	Asp	1	Gly
			171	Asp	5	Arg
			174	Gln	5	Arg
	E4_binder_6-412		168	Arg	2	Pro
			175	Lys	5	Leu
	E4_binder_6-413		171	Asp	4	Arg
			114	Glu	3	Arg
			172	Asp	3	Arg
			172	Asp	2	Leu
	E4_binder_6-475		34	Gln	1	Asp
			171	Asp	1	Asp
			171	Asp	2	Trp
			168	Arg	5	Ser
	E4_binder_6-499		175	Lys	2	Pro
			165	Arg	6	Glu
	E4_binder_6-543		169	Asp	6	Trp
			168	Arg	5	Glu
			175	Lys	6	Trp
	E4_binder_6-548		37	Glu	4	Arg
			171	Asp	4	Arg
			37	Glu	5	Leu
			174	Gln	3	Val
	E4_binder_6-550		171	Asp	4	His
			168	Arg	1	Gly
			176	Arg	4	His
	E4_binder_6-560		164	Lys	1	Asp
			175	Lys	5	Ala
			175	Ala	4	Thr
	E4_binder_6-596		175	Lys	5	Thr
			168	Arg	4	Pro
			161	Lys	2	Trp
	E4_binder_6-631		175	Lys	5	Tyr
			168	Arg	2	Ser
	E4_binder_6-634		175	Lys	5	Pro
			164	Lys	1	Pro
	E4_binder_6-645		171	Asp	1	Gly
			164	Lys	3	Leu
			164	Lys	4	Pro
			164	Lys	5	Glu
			160	Arg	5	Glu
	E4_binder_6-648		172	Asp	4	Tyr
			176	Arg	2	Ser
			121	Arg	2	Ser
	E4_binder_6-653		172	Asp	1	Arg
			168	Arg	4	Val
	E4_binder_6-660		161	Lys	1	Val
			168	Arg	2	Val
			171	Asp	4	Arg
			37	Glu	4	Arg
	E4_binder_6-680		175	Lys	1	Gly
			172	Asp	3	Leu
	E4_binder_6-702		168	Arg	3	Ser
			169	Asp	4	Tyr
			176	Arg	5	Glu
	E4_binder_6-712		161	Lys	1	Asp
			164	Lys	1	Asp
			175	Lys	6	Leu
	E4_binder_6-761		34	Gln	6	Pro
			164	Lys	2	Val
			161	Lys	1	Asp
			175	Lys	5	Glu
	E4_binder_6-771		168	Arg	5	Val
			168	Arg	4	Arg
			171	Asp	4	Arg
			169	Asp	4	Arg
	E4_binder_6-788		164	Lys	5	Ala
			161	Lys	4	Tyr
			172	Asp	2	Val
	E4_binder_6-797		168	Arg	1	Gly
			168	Arg	3	Val
			161	Lys	5	Glu
			164	Lys	5	Glu
	E4_binder_6-813		169	Asp	4	Arg
			168	Asp	5	Glu
			164	Lys	5	Glu
			164	Lys	6	Ala
	E4_binder_6-870		161	Lys	1	Asp
			168	Arg	2	Val
	E4_binder_6-878		161	Lys	1	Asp
			164	Lys	1	Asp
			164	Lys	2	Val
	E4_binder_6-898		164	Lys	2	Ala
			168	Arg	6	Ala
	E4_binder_6-918		171	Asp	2	Val
			168	Arg	4	Glu
	E4_binder_6-944		164	Lys	4	Asp
			168	Arg	3	Ala
			168	Arg	2	Val
	E4_binder_6-977		164	Lys	3	Leu
	E4_binder_6-999		161	Lys	6	Asp
			164	Lys	6	Asp
			168	Arg	4	Thr
			37	Glu	3	Arg
			171	Asp	3	Arg
	E4_binder_7-77		172	Asp	3	Arg
			176	Arg	3	Arg
			110	Arg	5	Arg
			175	Lys	5	Arg
			111	Leu	6	Arg
	E4_binder_7-139		158	His	5	Leu
			165	Arg	4	Pro
			128	Asp	5	Arg
			168	Arg	1	Pro
	E4_binder_7-144		124	Ala	6	Arg
			128	Asp	6	Arg
			171	Asp	1	Arg
			172	Asp	2	Arg
	E4_binder_7-252		186	Glu	7	Arg
			172	Asp	4	Leu
			176	Arg	2	Arg
	E4_binder_7-284		168	Arg	5	Ser
			168	Arg	3	Ala
			172	Asp	3	Ala
			172	Asp	2	Val
			172	Asp	1	Gly
			175	Lys	1	Gly
	E4_binder_7-342		164	Lys	2	Pro
			172	Asp	5	Arg
			38	Trp	6	Arg
			175	Lys	7	Pro
	E4_binder_7-571		172	Asp	2	Arg
			171	Asp	1	Gly
			164	Lys	5	Trp
			160	Arg	6	Glu
			161	Lys	7	Glu
			161	Lys	6	Glu
	E4_binder_7-658		161	Lys	1	Tyr
			171	Asp	5	Ala
			175	Lys	5	Ala
	E4_binder_7-701		164	Lys	2	Glu
			161	Lys	5	Val
			160	Arg	6	Glu
	E4_binder_7-813		171	Asp	1	Tyr
			168	Arg	1	Tyr
			164	Lys	3	Glu
			161	Lys	5	Leu
	E4_binder_7-864		161	Lys	1	Tyr
			168	Arg	2	Glu
			168	Arg	3	Glu
			175	Lys	4	Tyr
	E4_binder_8-77		172	Asp	6	Trp
			169	Asp	4	Arg
			164	Lys	1	Glu
	E4_binder_8-139		164	Lys	3	Tyr
			172	Asp	4	Arg
			171	Asp	1	Ala
	E4_binder_8-144		164	Lys	8	Ala
			164	Lys	6	Leu
			175	Lys	5	Glu
			172	Asp	2	Ala
			172	Asp	1	Ala
	E4_binder_8-252		165	Arg	7	Pro
			168	Arg	5	Glu
			176	Arg	2	Ser
	E4_binder_8-284		168	Arg	8	Ala
			165	Arg	5	Leu
			157	Ser	3	Glu
			161	Lys	3	Glu
	E4_binder_8-342		161	Lys	8	Pro
			169	Asp	4	Arg
			172	Asp	4	Arg
			121	Arg	2	Glu
			176	Arg	2	Glu
	E4_binder_8-571		128	Asp	7	Arg
			165	Arg	6	Glu
			158	His	6	Glu
			168	Arg	5	Ala
			164	Lys	1	Asp
			164	Lys	2	Glu
	E4_binder_8-658		34	Gln	1	Gly
			164	Lys	2	Ala
			168	Arg	4	Arg
			168	Arg	5	Glu
	E4_binder_8-701		172	Asp	2	Arg
			169	Asp	2	Arg
			168	Arg	3	Pro
	E4_binder_8-813		168	Arg	8	Ala
			168	Arg	7	Leu
			161	Lys	5	Glu
			158	His	1	Ala
	E4_binder_8-864		161	Lys	1	Glu
			161	Lys	3	Glu
			160	Arg	2	Glu
			164	Lys	4	Asp
			168	Arg	5	Glu
			175	Lys	8	Asp
	E4_binder_9-330		39	Gln	8	Arg
			36	Thr	7	Arg
			33	Arg	7	Arg
			37	Glu	4	Arg
	E4_binder_9-443		165	Arg	4	Glu
			125	Asp	8	Arg
			168	Arg	4	Glu
			168	Arg	5	Val
	E4_binder_10-142		164	Lys	1	Pro
			164	Lys	2	Pro
			34	Gln	4	Pro
			175	Lys	6	Arg
			37	Glu	6	Arg
			37	Glu	9	Arg
			174	Gln	8	Pro
	E4_binder_14-623		37	Glu	12	Arg
			37	Glu	11	Arg
			171	Asp	11	Arg
			171	Asp	8	Arg
			175	Lys	9	Arg
			110	Arg	5	Arg
			114	Glu	5	Arg
			113	Lys	2	Arg
			113	Lys	1	Gly
