## Supplementary material for "*In Silico* Design of APOE ɛ4 Interaction Inhibitor Peptides for Alzheimer’s Disease": Manuscript: Supplemental Table 10.xlsx

### Sheet: Supplemental Table 10
	Binder	Binding Pose	Binding Site
			APP		Binder
			Riseidue	Amino Acid	Riseidue	Amino Acid
	APP_binder_6-10		129	Val	3	Val
			129	Val	1	Pro
			131	Asp	3	Val
			132	Lys	6	Glu
			132	Lys	5	Tyr
	APP_binder_6-37		131	Asp	4	Lys
			131	Asp	5	Arg
			132	Lys	1	Gly
			132	Lys	2	Thr
			474	Glu	4	Lys
			474	Glu	5	Arg
			475	Asn	5	Arg
	APP_binder_6-132		474	Glu	4	Arg
			130	Pro	4	Arg
			129	Val	4	Arg
			470	Arg	3	Pro
			129	Val	5	Gln
	APP_binder_6-150		131	Asp	2	Thr
			131	Asp	4	Lys
	APP_binder_6-155		132	Lys	1	Gly
			474	Glu	6	Ala
	APP_binder_6-164		467	Asp	1	Gly
			132	Lys	3	Thr
			474	Glu	3	Thr
			474	Glu	4	Leu
			131	Asp	6	Arg
	APP_binder_6-168		131	Asp	2	Thr
			474	Glu	3	Leu
			470	Arg	5	Thr
			467	Asp	4	Arg
	APP_binder_6-177		132	Lys	1	Gly
			475	Asn	5	Arg
			478	Thr	5	Arg
			474	Glu	5	Arg
			474	Glu	4	Arg
	APP_binder_6-203		468	Arg	2	Tyr
			474	Glu	5	Asn
			134	Lys	1	Ser
			135	Phe	2	Tyr
			133	Cys	4	Val
			132	Lys	4	Val
	APP_binder_6-219		131	Asp	2	Thr
			129	Val	4	Lys
			131	Asp	4	Lys
			474	Glu	4	Lys
	APP_binder_6-224		132	Lys	6	Glu
			131	Asp	5	Arg
			131	Asp	6	Glu
			474	Glu	5	Arg
			129	Val	4	Tyr
			129	Val	2	Val
			470	Arg	2	Val
	APP_binder_6-230		131	Asp	4	Lys
			474	Glu	4	Lys
			202	Glu	5	Arg
	APP_binder_6-236		197	Asp	6	Arg
			196	Val	6	Arg
			132	Lys	6	Arg
			132	Lys	5	Tyr
			132	Lys	3	Pro
			133	Cys	2	Tyr
	APP_binder_6-254		469	Arg	2	Tyr
			474	Glu	4	Lys
	APP_binder_6-257		132	Lys	1	Thr
			478	Thr	4	Arg
			474	Glu	4	Arg
	APP_binder_6-376		131	Asp	6	Arg
			131	Asp	5	Lys
			470	Arg	1	Gly
			474	Glu	5	Lys
	APP_binder_6-420		131	Asp	5	Gln
			131	Asp	6	Arg
			131	Asp	4	Arg
			474	Glu	4	Arg
			470	Arg	2	Thr
			129	Val	1	Gly
	APP_binder_6-437		131	Asp	6	Ala
			129	Val	4	Leu
			470	Arg	2	Val
			129	Val	2	Val
			127	Leu	2	Val
	APP_binder_6-452		131	Asp	2	Thr
			129	Val	4	Ala
			470	Arg	4	Ala
			469	Arg	6	Pro
	APP_binder_6-453		129	Val	2	Thr
			474	Glu	5	Leu
			474	Glu	4	Arg
	APP_binder_6-518		544	Ser	6	Arg
			478	Thr	3	Tyr
			131	Asp	3	Tyr
			129	Val	5	Leu
			470	Arg	6	Arg
	APP_binder_6-617		131	Asp	6	Arg
			131	Asp	5	Arg
			129	Val	4	Ala
			127	Leu	2	Thr
			474	Glu	5	Arg
			478	Thr	5	Arg
	APP_binder_6-637		475	Asn	6	Arg
			474	Glu	4	Arg
			131	Asp	6	Arg
			129	Val	4	Arg
			133	Cys	4	Arg
			131	Asp	5	Arg
			134	Lys	3	Leu
			134	Lys	2	Thr
			13k	Lys	1	Gly
	APP_binder_6-677		470	Arg	6	Leu
			129	Val	5	His
			129	Val	4	Arg
			131	Asp	4	Arg
			131	Asp	2	Thr
			474	Glu	4	Arg
	APP_binder_6-713		131	Asp	2	Thr
			131	Asp	4	Lys
			129	Val	4	Lys
			474	Glu	4	Lys
	APP_binder_6-764		131	Asp	5	Val
			474	Glu	5	His
			129	Val	3	Val
			129	Val	1	Pro
	APP_binder_6-786		481	Gln	6	Arg
			478	Thr	6	Arg
			133	Cys	3	Val
			132	Lys	3	Val
			470	Arg	2	Thr
			467	Asp	2	Thr
			467	Asp	1	Gly
	APP_binder_6-825		132	Lys	1	Gly
			132	Lys	2	Thr
			132	Lys	5	Thr
	APP_binder_6-846		131	Asp	3	Leu
			129	Val	5	Leu
			470	Arg	6	Pro
	APP_binder_6-857		474	Glu	4	Lys
			131	Asp	4	Lys
			131	Asp	2	Thr
			132	Lys	2	Thr
			166	His	4	Lys
			129	Val	4	Lys
	APP_binder_6-875		467	Asp	1	Thr
			467	Asp	2	Thr
			470	Arg	2	Thr
			129	Val	4	Arg
			474	Glu	4	Arg
			132	Lys	4	Arg
			131	Asp	5	Arg
			478	Thr	5	Arg
	APP_binder_6-892		131	Asp	3	Arg
			131	Asp	5	Arg
			474	Glu	5	Arg
			129	Val	5	Arg
	APP_binder_6-961		475	Asn	5	Arg
			474	Glu	5	Arg
			132	Lys	4	Lys
			474	Glu	4	Lys
			131	Asp	4	Lys
			133	Cys	4	Lys
			135	Phe	2	Thr
			467	Asp	2	Thr
	APP_binder_6-978		470	Arg	2	Thr
			129	Val	4	Arg
			474	Glu	4	Arg
			131	Asp	4	Arg
			131	Asp	6	Val
	APP_binder_7-97		131	Asp	5	Arg
			132	Lys	3	Val
			132	Lys	6	Tyr
			467	Asp	1	Gly
			474	Glu	4	Trp
	APP_binder_7-183		131	Asp	3	Val
			129	Val	5	Leu
			470	Arg	5	Leu
			470	Arg	6	Asp
			470	Arg	7	Asp
			469	Arg	7	Asp
	APP_binder_7-195		133	Cys	4	Val
			468	Arg	6	Glu
	APP_binder_7-259		131	Asp	3	Leu
			470	Arg	5	Pro
			469	Arg	7	Pro
	APP_binder_7-463		131	Asp	7	Arg
			131	Asp	5	Thr
			469	Arg	1	Pro
			470	Arg	1	Pro
	APP_binder_7-468		481	Gln	1	Arg
			131	Asp	1	Arg
			131	Asp	2	Val
			474	Glu	4	Ile
	APP_binder_7-618		131	Asp	7	Ala
			474	Glu	4	Tyr
			469	Arg	2	Tyr
	APP_binder_7-698		474	Glu	4	Tyr
			137	His	1	Asn
	APP_binder_7-897		470	Arg	7	Pro
			129	Val	4	Leu
			131	Asp	1	Gly
			131	Asp	2	Val
	APP_binder_7-910		131	Asp	7	Ala
			474	Glu	5	Val
			132	Lys	4	His
			133	Cys	4	His
			135	Phe	2	Val
			467	Asp	1	Gly
			467	Asp	2	Val
	APP_binder_7-982		478	Thr	3	Arg
			373	Glu	5	Arg
			131	Asp	3	Arg
			129	Val	5	Arg
			469	Arg	7	Pro
	APP_binder_8-112		192	Glu	1	Arg
			191	Glu	1	Arg
			194	Asp	1	Arg
			134	Lys	4	Pro
			133	Cys	7	Ala
			135	Phe	7	Ala
			474	Glu	6	Arg
			131	Asp	6	Arg
	APP_binder_8-132		132	Lys	1	Pro
			133	Cys	5	Tyr
			131	Asp	2	Arg
			474	Glu	2	Arg
			478	Thr	2	Arg
	APP_binder_8-263		131	Asp	2	Arg
			131	Asp	5	Arg
			129	Val	5	Arg
			470	Arg	6	Pro
			469	Arg	8	Pro
	APP_binder_8-471		131	Asp	4	Val
			470	Arg	7	Pro
			470	Arg	6	Leu
			129	Val	6	Leu
	APP_binder_8-793		195	Asn	1	Arg
			132	Lys	2	Thr
			133	Cys	5	Ile
			135	Phe	7	Leu
	APP_binder_8-872		467	Asp	2	Val
			475	Asn	6	Tyr
			474	Glu	6	Tyr
			132	Lys	5	Val
			131	Asp	8	Leu
	APP_binder_8-878		197	Asp	2	Arg
			132	Lys	1	Val
			132	Lys	2	Arg
			131	Asp	5	Val
			129	Val	7	Val
			470	Arg	7	Val
			470	Arg	8	Pro
	APP_binder_8-937		474	Glu	3	Arg
			129	Val	3	Arg
			130	Pro	3	Arg
			134	Lys	5	Pro
	APP_binder_9-579		132	Lys	2	Arg
			132	Lys	1	Met
			194	Asp	1	Met
			191	Glu	2	Arg
			192	Glu	2	Arg
	APP_binder_9-971		470	Arg	9	Pro
			129	Val	8	Pro
			131	Asp	6	Arg
			197	Asp	1	Gly
	APP_binder_10-243		540	Arg	1	Pro
			129	Val	7	Ile
			131	Asp	7	Ile
			132	Lys	9	Tyr
			132	Lys	10	Pro
	APP_binder_10-246		474	Glu	9	Tyr
			131	Asp	9	Tyr
			132	Lys	3	Phe
			194	Asp	2	Arg
			191	Glu	2	Arg
			192	Glu	2	Arg
	APP_binder_11-207		195	Asn	11	Arg
			194	Asp	8	Arg
			481	Gln	9	Arg
			481	Gln	6	Arg
			478	Thr	6	Arg
			131	Asp	3	Arg
			470	Arg	3	Tyr
			467	Asp	3	Tyr
			135	Phe	1	Gly
	APP_binder_11-298		33	Gln	11	Pro
			167	Asp	10	His
			129	Val	6	Lys
			474	Glu	6	Lys
			131	Asp	4	Thr
			131	Asp	3	Tyr
			132	Lys	2	Val
			132	Lys	1	Gly
			195	Asn	1	Gly
	APP_binder_11-326		131	Asp	3	Arg
			478	Thr	5	Arg
			475	Asn	5	Arg
			474	Glu	5	Arg
			469	Arg	9	Pro
			540	Arg	11	Leu
	APP_binder_11-390		195	Asn	11	Glu
			131	Asp	8	Arg
			481	Gln	9	Arg
			475	Asn	7	Arg
			474	Glu	7	Arg
			470	Arg	3	Arg
			467	Asp	2	Arg
			183	Glu	2	Arg
			124	Ser	2	Arg
	APP_binder_11-721		129	Val	6	Val
			167	Asp	3	Arg
			126	Ala	3	Arg
	APP_binder_11-819		131	Asp	8	Arg
			474	Glu	9	Arg
	APP_binder_11-849		131	Asp	3	Arg
			131	Asp	4	Arg
			540	Arg	10	Gln
			536	Val	10	Gln
	APP_binder_12-14		183	Glu	3	Arg
			129	Val	6	Leu
			131	Asp	9	Tyr
			132	Lys	11	Glu
			193	Ser	12	Asp
	APP_binder_12-224		543	Gln	11	Glu
			478	Thr	5	Arg
			131	Asp	5	Arg
			131	Asp	4	Arg
	APP_binder_12-364		195	Asn	11	Pro
			131	Asp	9	Arg
			474	Glu	9	Arg
			131	Asp	6	Arg
			474	Glu	6	Arg
			129	Val	6	Arg
			167	Asp	4	His
	APP_binder_12-365		195	Asn	1	Arg
			132	Lys	1	Arg
			191	Glu	2	Arg
			131	Asp	4	Arg
			131	Asp	6	Arg
			474	Glu	6	Arg
			126	Ala	11	Glu
	APP_binder_12-441		195	Asn	11	Pro
			474	Glu	7	His
			474	Glu	5	Arg
			124	Ser	1	Lys
	APP_binder_12-754		131	Asp	5	Pro
			131	Asp	6	Arg
			132	Lys	7	Tyr
			192	Glu	11	Arg
			191	Glu	11	Arg
	APP_binder_12-792		132	Lys	4	Asn
			131	Asp	6	Ala
			131	Asp	8	Lys
			474	Glu	8	Lys
			129	Val	8	Lys
			470	Arg	11	Pro
			470	Arg	12	Ser
			127	Leu	12	Ser
	APP_binder_12-878		198	Ser	9	Arg
			197	Asp	9	Arg
			132	Lys	10	Tyr
			132	Lys	8	Arg
			131	Asp	8	Arg
			474	Glu	5	Arg
			474	Glu	4	Ala
			470	Arg	2	Val
	APP_binder_12-953		131	Asp	8	Val
			481	Gln	6	Arg
			470	Arg	1	Gly
			470	Arg	3	Tyr
			474	Glu	7	Arg
	APP_binder_13-49		29	Leu	1	Gly
			167	Asp	5	Thr
			129	Val	7	Arg
			474	Glu	7	Arg
			131	Asp	9	Arg
			188	Pro	10	Tyr
			132	Lys	11	Pro
			194	Asp	12	Pro
	APP_binder_13-136		132	Lys	11	Leu
			474	Glu	12	Arg
			131	Asp	12	Arg
			131	Asp	9	Arg
			474	Glu	9	Arg
			129	Val	5	Tyr
			165	Leu	4	Arg
	APP_binder_13-308		191	Glu	5	Lys
			192	Glu	5	Lys
			164	Asn	6	Arg
			165	Leu	6	Arg
			166	His	6	Arg
			129	Val	10	Arg
			131	Asp	7	Arg
			131	Asp	10	Arg
			474	Glu	10	Arg
	APP_binder_13-432		469	Arg	1	Gly
			126	Ala	4	Thr
			470	Arg	4	Thr
			131	Asp	9	Arg
			195	Asn	12	Pro
			197	Asp	13	Arg
	APP_binder_13-643		127	Leu	2	Leu
			470	Arg	2	Leu
			474	Glu	7	Arg
			131	Asp	8	Arg
	APP_binder_13-804		195	Asn	5	Val
			132	Lys	6	Arg
			131	Asp	6	Arg
			474	Glu	9	Arg
			129	Val	9	Arg
	APP_binder_13-991		198	Ser	13	Arg
			196	Val	10	Arg
			132	Lys	9	Pro
			132	Lys	8	Gly
			129	Val	6	Ile
	APP_binder_14-61		195	Asn	14	Arg
			197	Asp	14	Arg
			195	Asn	11	Arg
			194	Asp	11	Arg
			193	Ser	11	Arg
			131	Asp	10	Arg
			474	Glu	10	Arg
			474	Glu	7	Arg
			129	Val	7	Arg
			130	Pro	7	Arg
	APP_binder_14-203		132	Lys	2	Glu
			131	Asp	6	Arg
			131	Asp	9	Arg
			481	Gln	8	Arg
			474	Glu	9	Arg
			474	Glu	13	Arg
			470	Arg	13	Arg
	APP_binder_14-355		189	Leu	12	Arg
			188	Pro	12	Arg
			132	Lys	12	Arg
			131	Asp	12	Arg
			131	Asp	9	Arg
			131	Asp	10	Arg
			474	Glu	9	Arg
			470	Arg	5	Pro
			543	Gln	3	Tyr
			23	Asp	1	Gly
			25	Asn	1	Gly
			481	Gln	11	Gln
	APP_binder_14-918		481	Gln	11	Arg
			474	Glu	10	Trp
			131	Asp	8	Tyr
			194	Asp	5	Arg
			195	Asn	5	Arg
			195	Asn	3	Ala
			197	Asp	6	Lys
	APP_binder_15-0		189	Leu	7	Arg
			193	Ser	2	Ala
			195	Asn	3	Pro
			131	Asp	8	Arg
			481	Gln	8	Arg
			543	Gln	141	Leu
	APP_binder_15-24		132	Lys	5	Pro
			132	Lys	6	Pro
			131	Asp	8	Arg
			131	Asp	11	Arg
			474	Glu	11	Arg
			166	His	11	Arg
	APP_binder_15-260		132	Lys	13	Tyr
			131	Asp	12	Arg
			131	Asp	11	Arg
			474	Glu	10	Arg
			128	Leu	6	Val
			126	Ala	6	Val
			126	Ala	4	Leu
			25	Asn	2	Pro
			543	Gln	5	Arg
			167	Asp	8	Arg
