## Supplementary material for "*In Silico* Design of APOE ɛ4 Interaction Inhibitor Peptides for Alzheimer’s Disease": Manuscript: Supplemental Table 11.xlsx

### Sheet: Supplemental Table 11
Binder	Cluster	RMSF	ROG	DCCM
E4_binder_6-1	1	21.136	36.5217	[[ 1. -0.00922888 0.01382262] [-0.00922888 1. -0.00850703] [ 0.01382262 -0.00850703 1. ]]
E4_binder_6-136	13	23.9712	36.627	[[ 1. -0.00756066 0.01377813] [-0.00756066 1. -0.00788593] [ 0.01377813 -0.00788593 1. ]]
E4_binder_6-202	2	22.0052	36.5982	[[ 1. -0.00846482 -0.01381394] [-0.00846482 1. 0.00864201] [-0.01381394 0.00864201 1. ]]
E4_binder_6-210	1	21.7403	36.5501	[[ 1. -0.0091728 0.01371492] [-0.0091728 1. -0.00739992] [ 0.01371492 -0.00739992 1. ]]
E4_binder_6-214	3	20.8605	36.5289	[[ 1. 0.00938369 -0.01382671] [ 0.00938369 1. -0.0078616 ] [-0.01382671 -0.0078616 1. ]]
E4_binder_6-236	1	19.9533	36.6816	[[1. 0.00789084 0.01420665] [0.00789084 1. 0.00637848] [0.01420665 0.00637848 1. ]]
E4_binder_6-237	1	19.6051	36.7724	[[ 1. -0.00829674 0.01405719] [-0.00829674 1. -0.00766437] [ 0.01405719 -0.00766437 1. ]]
E4_binder_6-250	12	23.7998	36.4916	[[1. 0.00878192 0.01462767] [0.00878192 1. 0.00747986] [0.01462767 0.00747986 1. ]]
E4_binder_6-288	1	21.9225	36.713	[[ 1. -0.00808021 -0.01447512] [-0.00808021 1. 0.00909124] [-0.01447512 0.00909124 1. ]]
E4_binder_6-326	2	22.4181	36.7192	[[1. 0.0085901 0.01407881] [0.0085901 1. 0.00813567] [0.01407881 0.00813567 1. ]]
E4_binder_6-332	1	21.5727	36.5966	[[1. 0.00729148 0.01477631] [0.00729148 1. 0.00929533] [0.01477631 0.00929533 1. ]]
E4_binder_6-371	3	21.8207	36.8126	[[ 1. -0.00858624 0.01442329] [-0.00858624 1. -0.00937499] [ 0.01442329 -0.00937499 1. ]]
E4_binder_6-412	2	21.5034	36.7284	[[1. 0.00798289 0.01445862] [0.00798289 1. 0.00855701] [0.01445862 0.00855701 1. ]]
E4_binder_6-413	3	22.3436	36.6753	[[1. 0.00782663 0.01434101] [0.00782663 1. 0.00924067] [0.01434101 0.00924067 1. ]]
E4_binder_6-475	3	22.4587	36.7286	[[1. 0.00817448 0.01443253] [0.00817448 1. 0.00780239] [0.01443253 0.00780239 1. ]]
E4_binder_6-499	3	21.9233	36.5804	[[ 1. -0.00846078 -0.01406371] [-0.00846078 1. 0.00898317] [-0.01406371 0.00898317 1. ]]
E4_binder_6-50	4	20.5836	36.7483	[[ 1. 0.00838274 -0.01412859] [ 0.00838274 1. -0.00802645] [-0.01412859 -0.00802645 1. ]]
E4_binder_6-54	3	21.271	36.7034	[[ 1. -0.00822357 -0.01417938] [-0.00822357 1. 0.0076388 ] [-0.01417938 0.0076388 1. ]]
E4_binder_6-543	2	22.0086	36.5805	[[ 1. -0.00846047 -0.01410902] [-0.00846047 1. 0.00785991] [-0.01410902 0.00785991 1. ]]
E4_binder_6-548	14	16.2987	36.4778	[[1. 0.00817545 0.01415059] [0.00817545 1. 0.01032889] [0.01415059 0.01032889 1. ]]
E4_binder_6-550	1	23.2611	36.548	[[1. 0.00905098 0.01412392] [0.00905098 1. 0.00847273] [0.01412392 0.00847273 1. ]]
E4_binder_6-560	1	22.6976	36.3861	[[1. 0.00900298 0.01391874] [0.00900298 1. 0.00899935] [0.01391874 0.00899935 1. ]]
E4_binder_6-596	1	22.5896	36.4955	[[ 1. -0.00814847 0.01416 ] [-0.00814847 1. -0.00912256] [ 0.01416 -0.00912256 1. ]]
E4_binder_6-631	1	21.8167	36.5804	[[ 1. -0.00890934 -0.01417933] [-0.00890934 1. 0.0091917 ] [-0.01417933 0.0091917 1. ]]
E4_binder_6-634	4	19.8311	36.6171	[[ 1. -0.0080415 -0.0140875 ] [-0.0080415 1. 0.00926582] [-0.0140875 0.00926582 1. ]]
E4_binder_6-645	2	22.3853	36.8236	[[ 1. -0.00701428 -0.0141407 ] [-0.00701428 1. 0.00752336] [-0.0141407 0.00752336 1. ]]
E4_binder_6-648	2	22.365	36.6277	[[ 1. 0.00864457 -0.01403933] [ 0.00864457 1. -0.00920953] [-0.01403933 -0.00920953 1. ]]
E4_binder_6-653	1	22.0532	36.6911	[[ 1. -0.00815937 -0.01379975] [-0.00815937 1. 0.00795869] [-0.01379975 0.00795869 1. ]]
E4_binder_6-660	1	22.4952	36.727	[[1. 0.00846229 0.01378515] [0.00846229 1. 0.00671491] [0.01378515 0.00671491 1. ]]
E4_binder_6-680	2	21.0607	36.7684	[[ 1. -0.00801555 0.01426066] [-0.00801555 1. -0.00761306] [ 0.01426066 -0.00761306 1. ]]
E4_binder_6-702	3	22.8677	36.6355	[[ 1. -0.00905429 0.01393614] [-0.00905429 1. -0.0080649 ] [ 0.01393614 -0.0080649 1. ]]
E4_binder_6-712	1	22.0119	36.7028	[[ 1. -0.00818837 -0.01385219] [-0.00818837 1. 0.00783071] [-0.01385219 0.00783071 1. ]]
E4_binder_6-761	2	21.0873	36.5544	[[ 1. -0.00685252 0.01461014] [-0.00685252 1. -0.00989767] [ 0.01461014 -0.00989767 1. ]]
E4_binder_6-771	3	23.741	36.5755	[[ 1. 0.00868812 -0.01395366] [ 0.00868812 1. -0.00720883] [-0.01395366 -0.00720883 1. ]]
E4_binder_6-788	1	21.6214	36.4784	[[ 1. 0.00864156 -0.01389825] [ 0.00864156 1. -0.00811963] [-0.01389825 -0.00811963 1. ]]
E4_binder_6-797	3	23.9415	36.6892	[[ 1. -0.00674642 0.01427289] [-0.00674642 1. -0.00818367] [ 0.01427289 -0.00818367 1. ]]
E4_binder_6-813	2	22.8204	36.5886	[[ 1. -0.00902299 0.014 ] [-0.00902299 1. -0.01023964] [ 0.014 -0.01023964 1. ]]
E4_binder_6-870	1	24.1949	36.5372	[[ 1. 0.0083541 -0.01400356] [ 0.0083541 1. -0.00762466] [-0.01400356 -0.00762466 1. ]]
E4_binder_6-878	1	22.3052	36.6907	[[ 1. -0.00826247 0.01425495] [-0.00826247 1. -0.00783714] [ 0.01425495 -0.00783714 1. ]]
E4_binder_6-898	1	21.4434	36.6323	[[ 1. -0.00893567 0.01364834] [-0.00893567 1. -0.00767308] [ 0.01364834 -0.00767308 1. ]]
E4_binder_6-918	1	21.0398	36.6069	[[1. 0.00833325 0.01378856] [0.00833325 1. 0.00767722] [0.01378856 0.00767722 1. ]]
E4_binder_6-944	1	23.813	36.623	[[ 1. -0.00833142 0.01425873] [-0.00833142 1. -0.00844535] [ 0.01425873 -0.00844535 1. ]]
E4_binder_6-977	2	21.9777	36.7167	[[ 1. -0.00750054 0.01415224] [-0.00750054 1. -0.00824368] [ 0.01415224 -0.00824368 1. ]]
E4_binder_6-999	1	21.8426	36.4954	[[1. 0.00864869 0.01377843] [0.00864869 1. 0.00586198] [0.01377843 0.00586198 1. ]]
E4_binder_7-139	4	24.4303	36.5732	[[ 1. -0.00790966 -0.01344256] [-0.00790966 1. 0.00947812] [-0.01344256 0.00947812 1. ]]
E4_binder_7-144	2	22.6896	36.4385	[[ 1. -0.00744191 0.01399787] [-0.00744191 1. -0.01116863] [ 0.01399787 -0.01116863 1. ]]
E4_binder_7-252	2	22.2272	36.6218	[[ 1. 0.00809189 -0.01393357] [ 0.00809189 1. -0.00956461] [-0.01393357 -0.00956461 1. ]]
E4_binder_7-284	1	22.1443	36.7417	[[1. 0.00893099 0.01362292] [0.00893099 1. 0.00676548] [0.01362292 0.00676548 1. ]]
E4_binder_7-342	1	21.236	36.6078	[[ 1. -0.00971207 -0.01398149] [-0.00971207 1. 0.00885774] [-0.01398149 0.00885774 1. ]]
E4_binder_7-571	1	22.0837	36.6164	[[ 1. -0.00723869 -0.01358164] [-0.00723869 1. 0.00743306] [-0.01358164 0.00743306 1. ]]
E4_binder_7-658	3	20.6592	36.6344	[[ 1. 0.0079855 -0.01442404] [ 0.0079855 1. -0.00933861] [-0.01442404 -0.00933861 1. ]]
E4_binder_7-701	2	22.9862	36.4974	[[ 1. -0.00716138 -0.01381683] [-0.00716138 1. 0.00702557] [-0.01381683 0.00702557 1. ]]
E4_binder_7-77	2	23.9273	36.6665	[[ 1. -0.00837179 0.01405002] [-0.00837179 1. -0.00684998] [ 0.01405002 -0.00684998 1. ]]
E4_binder_7-813	1	25.81	36.7998	[[ 1. 0.0076753 -0.01341667] [ 0.0076753 1. -0.00560375] [-0.01341667 -0.00560375 1. ]]
E4_binder_7-864	4	22.2741	36.6314	[[1. 0.00935305 0.013643 ] [0.00935305 1. 0.00739225] [0.013643 0.00739225 1. ]]
E4_binder_8-139	2	22.2267	36.3956	[[1. 0.00907455 0.01387316] [0.00907455 1. 0.00923911] [0.01387316 0.00923911 1. ]]
E4_binder_8-144	2	21.5068	36.3713	[[1. 0.0092747 0.01353391] [0.0092747 1. 0.00884264] [0.01353391 0.00884264 1. ]]
E4_binder_8-252	2	22.0938	36.6141	[[1. 0.00837384 0.01373215] [0.00837384 1. 0.00627867] [0.01373215 0.00627867 1. ]]
E4_binder_8-284	15	26.0862	36.6226	[[ 1. -0.00820973 0.01316396] [-0.00820973 1. -0.00592898] [ 0.01316396 -0.00592898 1. ]]
E4_binder_8-342	4	25.4531	36.5236	[[1. 0.00876078 0.01398392] [0.00876078 1. 0.00804369] [0.01398392 0.00804369 1. ]]
E4_binder_8-571	1	24.6188	36.6656	[[ 1. -0.008433 -0.01410819] [-0.008433 1. 0.00867547] [-0.01410819 0.00867547 1. ]]
E4_binder_8-658	1	21.4012	36.6442	[[ 1. -0.00833234 -0.01385429] [-0.00833234 1. 0.00789912] [-0.01385429 0.00789912 1. ]]
E4_binder_8-701	2	25.0518	36.5495	[[ 1. -0.00713396 -0.01399189] [-0.00713396 1. 0.0089522 ] [-0.01399189 0.0089522 1. ]]
E4_binder_8-77	1	23.8995	36.5418	[[1. 0.00833464 0.01452353] [0.00833464 1. 0.00973638] [0.01452353 0.00973638 1. ]]
E4_binder_8-813	7	25.942	36.6502	[[ 1. -0.00848876 -0.01456358] [-0.00848876 1. 0.00938509] [-0.01456358 0.00938509 1. ]]
E4_binder_8-864	1	24.3951	36.5847	[[ 1. -0.00795787 -0.01369563] [-0.00795787 1. 0.00724533] [-0.01369563 0.00724533 1. ]]
E4_binder_9-330	13	14.8184	36.2323	[[1. 0.00595101 0.01530358] [0.00595101 1. 0.00469758] [0.01530358 0.00469758 1. ]]
E4_binder_9-443	1	24.2092	36.6246	[[ 1. 0.00901997 -0.01342429] [ 0.00901997 1. -0.00725356] [-0.01342429 -0.00725356 1. ]]
E4_binder_10-142	3	18.6826	36.54	[[1. 0.00826249 0.01349942] [0.00826249 1. 0.00660123] [0.01349942 0.00660123 1. ]]
E4_binder_14-623	3	21.5404	36.0391	[[ 1. -0.00462052 0.01388532] [-0.00462052 1. -0.00814735] [ 0.01388532 -0.00814735 1. ]]
