## Supplementary material for "*In Silico* Design of APOE ɛ4 Interaction Inhibitor Peptides for Alzheimer’s Disease": Manuscript: Supplemental Table 12.xlsx

### Sheet: Supplemental Table 12
Binder	Cluster	RMSF	ROG	DCCM
APP_binder_6-10	1	33.3354	40.341	[[ 1. -0.00774243 0.00253176] [-0.00774243 1. 0.00432515] [ 0.00253176 0.00432515 1. ]]
APP_binder_6-132	7	25.0258	40.425	[[ 1. -0.00772472 0.00235366] [-0.00772472 1. 0.00509298] [ 0.00235366 0.00509298 1. ]]
APP_binder_6-150	3	31.678	40.5354	[[ 1. 0.00715575 0.00269632] [ 0.00715575 1. -0.00398861] [ 0.00269632 -0.00398861 1. ]]
APP_binder_6-155	2	34.4459	40.3776	[[ 1. -0.00741365 -0.00337987] [-0.00741365 1. -0.00364202] [-0.00337987 -0.00364202 1. ]]
APP_binder_6-164	1	32.437	40.3598	[[ 1. 0.00814777 -0.00318554] [ 0.00814777 1. 0.00435379] [-0.00318554 0.00435379 1. ]]
APP_binder_6-168	4	29.4356	40.6274	[[ 1. 0.00781356 -0.00235191] [ 0.00781356 1. 0.00414002] [-0.00235191 0.00414002 1. ]]
APP_binder_6-177	4	34.7915	40.5637	[[ 1. 0.00754769 0.00280515] [ 0.00754769 1. -0.00408192] [ 0.00280515 -0.00408192 1. ]]
APP_binder_6-203	4	30.0712	40.1932	[[ 1. 0.00822362 0.00357688] [ 0.00822362 1. -0.0030246 ] [ 0.00357688 -0.0030246 1. ]]
APP_binder_6-219	1	32.6557	40.5566	[[ 1. -0.00743993 -0.00223696] [-0.00743993 1. -0.00413508] [-0.00223696 -0.00413508 1. ]]
APP_binder_6-224	5	28.8491	40.3286	[[ 1. 0.00779866 0.00272654] [ 0.00779866 1. -0.00451344] [ 0.00272654 -0.00451344 1. ]]
APP_binder_6-230	9	34.1156	40.3005	[[ 1. -0.00747803 -0.00366814] [-0.00747803 1. -0.00386326] [-0.00366814 -0.00386326 1. ]]
APP_binder_6-236	1	34.0929	40.6089	[[ 1. -0.00780789 0.00267837] [-0.00780789 1. 0.00351509] [ 0.00267837 0.00351509 1. ]]
APP_binder_6-254	7	28.807	40.1692	[[ 1. 0.00819625 0.00305484] [ 0.00819625 1. -0.00404871] [ 0.00305484 -0.00404871 1. ]]
APP_binder_6-257	1	34.6423	40.3186	[[ 1. 0.00731802 0.00292909] [ 0.00731802 1. -0.00454041] [ 0.00292909 -0.00454041 1. ]]
APP_binder_6-37	1	36.7231	40.2708	[[ 1. -0.00726236 -0.00347716] [-0.00726236 1. -0.00449422] [-0.00347716 -0.00449422 1. ]]
APP_binder_6-376	1	28.5847	40.6246	[[ 1. -0.00786046 -0.00266131] [-0.00786046 1. -0.00394327] [-0.00266131 -0.00394327 1. ]]
APP_binder_6-420	1	29.9856	40.2481	[[ 1. 0.00787771 0.00351109] [ 0.00787771 1. -0.00439811] [ 0.00351109 -0.00439811 1. ]]
APP_binder_6-437	2	28.6302	40.5822	[[ 1. -0.00762398 0.00187772] [-0.00762398 1. 0.00417494] [ 0.00187772 0.00417494 1. ]]
APP_binder_6-452	6	28.6784	40.3811	[[ 1. -0.00721506 0.00259807] [-0.00721506 1. 0.00418432] [ 0.00259807 0.00418432 1. ]]
APP_binder_6-453	2	28.6162	40.1348	[[ 1. -0.00798463 0.00343438] [-0.00798463 1. 0.00436468] [ 0.00343438 0.00436468 1. ]]
APP_binder_6-518	9	30.304	40.1884	[[ 1. -0.00823992 0.00357944] [-0.00823992 1. 0.00411793] [ 0.00357944 0.00411793 1. ]]
APP_binder_6-617	2	28.6433	40.2379	[[ 1. -0.00800989 -0.00315811] [-0.00800989 1. -0.00479799] [-0.00315811 -0.00479799 1. ]]
APP_binder_6-637	10	33.2709	40.2843	[[ 1. 0.00781495 -0.00344391] [ 0.00781495 1. 0.00448532] [-0.00344391 0.00448532 1. ]]
APP_binder_6-677	4	29.8322	40.6399	[[ 1. 0.00776055 -0.00218724] [ 0.00776055 1. 0.00427765] [-0.00218724 0.00427765 1. ]]
APP_binder_6-713	1	33.6041	40.2764	[[ 1. -0.00819692 -0.00313609] [-0.00819692 1. -0.00351521] [-0.00313609 -0.00351521 1. ]]
APP_binder_6-764	2	31.0443	40.5638	[[ 1. 0.0076369 -0.00211289] [ 0.0076369 1. 0.00381114] [-0.00211289 0.00381114 1. ]]
APP_binder_6-786	1	30.688	40.6363	[[ 1. 0.0072918 0.00236586] [ 0.0072918 1. -0.00384915] [ 0.00236586 -0.00384915 1. ]]
APP_binder_6-825	1	34.4878	40.3553	[[ 1. 0.00715564 0.00332281] [ 0.00715564 1. -0.0038429 ] [ 0.00332281 -0.0038429 1. ]]
APP_binder_6-846	2	32.2447	40.566	[[ 1. -0.00734807 0.00182006] [-0.00734807 1. 0.004304 ] [ 0.00182006 0.004304 1. ]]
APP_binder_6-857	1	32.0948	40.5081	[[ 1. 0.00718412 -0.00251281] [ 0.00718412 1. 0.00425973] [-0.00251281 0.00425973 1. ]]
APP_binder_6-875	8	30.4701	40.2461	[[ 1. -0.00817052 -0.00400093] [-0.00817052 1. -0.00373761] [-0.00400093 -0.00373761 1. ]]
APP_binder_6-892	1	31.7611	40.4807	[[ 1. -0.00783287 -0.00299653] [-0.00783287 1. -0.00355262] [-0.00299653 -0.00355262 1. ]]
APP_binder_6-961	4	30.425	40.0358	[[ 1. -0.00751847 0.00495345] [-0.00751847 1. 0.00281522] [ 0.00495345 0.00281522 1. ]]
APP_binder_6-978	5	27.628	40.2035	[[ 1. -0.00757243 -0.00318436] [-0.00757243 1. -0.00464585] [-0.00318436 -0.00464585 1. ]]
APP_binder_7-183	2	30.0151	40.5939	[[ 1. 0.00873631 -0.00172238] [ 0.00873631 1. 0.003858 ] [-0.00172238 0.003858 1. ]]
APP_binder_7-195	1	29.4023	40.2554	[[ 1. -0.00814565 -0.00317421] [-0.00814565 1. -0.00287598] [-0.00317421 -0.00287598 1. ]]
APP_binder_7-259	2	29.2328	40.2987	[[ 1. -0.00815473 -0.00247332] [-0.00815473 1. -0.00378162] [-0.00247332 -0.00378162 1. ]]
APP_binder_7-463	5	26.4669	40.5726	[[ 1. -0.00715904 -0.00224461] [-0.00715904 1. -0.00447397] [-0.00224461 -0.00447397 1. ]]
APP_binder_7-468	4	31.7565	40.1197	[[ 1. 0.00813857 -0.00352582] [ 0.00813857 1. 0.00398156] [-0.00352582 0.00398156 1. ]]
APP_binder_7-618	7	29.5721	40.4563	[[ 1. -0.00787491 -0.0021344 ] [-0.00787491 1. -0.00438201] [-0.0021344 -0.00438201 1. ]]
APP_binder_7-698	14	28.6902	40.454	[[ 1. 0.0077565 -0.00167153] [ 0.0077565 1. 0.00437107] [-0.00167153 0.00437107 1. ]]
APP_binder_7-897	4	28.3577	40.4086	[[ 1. 0.00822055 -0.00224191] [ 0.00822055 1. 0.00344668] [-0.00224191 0.00344668 1. ]]
APP_binder_7-910	1	30.8341	40.5883	[[ 1. -0.00633084 -0.00200325] [-0.00633084 1. -0.00409776] [-0.00200325 -0.00409776 1. ]]
APP_binder_7-97	4	33.2529	40.3272	[[ 1. -0.00777966 -0.00301248] [-0.00777966 1. -0.00385486] [-0.00301248 -0.00385486 1. ]]
APP_binder_7-982	3	29.2724	40.4828	[[ 1. -0.00816441 0.00315849] [-0.00816441 1. 0.00349799] [ 0.00315849 0.00349799 1. ]]
APP_binder_8-112	1	35.2948	40.4036	[[ 1. -0.00737378 0.00195728] [-0.00737378 1. 0.00468743] [ 0.00195728 0.00468743 1. ]]
APP_binder_8-132	6	30.7519	40.2406	[[ 1. 0.00824041 0.00330023] [ 0.00824041 1. -0.00278819] [ 0.00330023 -0.00278819 1. ]]
APP_binder_8-263	3	29.4211	40.3005	[[ 1. -0.00808232 0.00270675] [-0.00808232 1. 0.00450412] [ 0.00270675 0.00450412 1. ]]
APP_binder_8-471	2	30.9346	40.4311	[[ 1. -0.00797235 -0.00206605] [-0.00797235 1. -0.00410676] [-0.00206605 -0.00410676 1. ]]
APP_binder_8-793	6	30.6657	40.2693	[[ 1. -0.0077738 -0.00306571] [-0.0077738 1. -0.00373333] [-0.00306571 -0.00373333 1. ]]
APP_binder_8-872	4	30.0064	40.2013	[[ 1. 0.00858641 -0.00282214] [ 0.00858641 1. 0.00323238] [-0.00282214 0.00323238 1. ]]
APP_binder_8-878	1	33.2573	40.3658	[[ 1. 0.007983 0.00244782] [ 0.007983 1. -0.00428458] [ 0.00244782 -0.00428458 1. ]]
APP_binder_8-937	1	32.4552	40.2284	[[ 1. 0.00839291 0.00287306] [ 0.00839291 1. -0.00422551] [ 0.00287306 -0.00422551 1. ]]
APP_binder_9-579	1	33.8711	40.318	[[ 1. 0.00813396 0.00269486] [ 0.00813396 1. -0.00364645] [ 0.00269486 -0.00364645 1. ]]
APP_binder_9-971	5	34.7744	40.6467	[[ 1. -0.00846947 0.00210291] [-0.00846947 1. 0.00364496] [ 0.00210291 0.00364496 1. ]]
APP_binder_10-243	3	27.7534	40.199	[[ 1. -0.00859229 -0.00236419] [-0.00859229 1. -0.00358224] [-0.00236419 -0.00358224 1. ]]
APP_binder_10-246	10	35.6009	40.3457	[[ 1. -0.0068637 0.00214227] [-0.0068637 1. 0.0038766 ] [ 0.00214227 0.0038766 1. ]]
APP_binder_11-207	3	37.0747	40.351	[[ 1. -0.00690181 0.00477242] [-0.00690181 1. 0.00263611] [ 0.00477242 0.00263611 1. ]]
APP_binder_11-298	2	31.4492	40.4102	[[ 1. 0.00754747 -0.00240375] [ 0.00754747 1. 0.00427509] [-0.00240375 0.00427509 1. ]]
APP_binder_11-326	1	28.6736	40.3649	[[ 1. 0.00809283 0.00327642] [ 0.00809283 1. -0.00476647] [ 0.00327642 -0.00476647 1. ]]
APP_binder_11-390	2	31.0623	40.47	[[ 1. -0.00777084 0.00273605] [-0.00777084 1. 0.00514102] [ 0.00273605 0.00514102 1. ]]
APP_binder_11-721	1	31.5592	40.5742	[[ 1. -0.00906502 0.00125668] [-0.00906502 1. 0.00386568] [ 0.00125668 0.00386568 1. ]]
APP_binder_11-819	1	29.8771	40.2162	[[ 1. 0.00878123 0.00311407] [ 0.00878123 1. -0.00446106] [ 0.00311407 -0.00446106 1. ]]
APP_binder_11-849	6	28.8025	40.159	[[ 1. -0.00805674 -0.00290969] [-0.00805674 1. -0.0041734 ] [-0.00290969 -0.0041734 1. ]]
APP_binder_12-14	1	32.1514	40.0295	[[ 1. -0.00908126 0.00339208] [-0.00908126 1. 0.00357261] [ 0.00339208 0.00357261 1. ]]
APP_binder_12-224	1	29.4649	40.3238	[[ 1. 0.00787462 -0.00235732] [ 0.00787462 1. 0.00474366] [-0.00235732 0.00474366 1. ]]
APP_binder_12-364	1	34.493	40.1746	[[ 1. -0.00797335 -0.00302296] [-0.00797335 1. -0.00414735] [-0.00302296 -0.00414735 1. ]]
APP_binder_12-365	2	30.5715	40.0886	[[ 1. -0.00697511 -0.00414863] [-0.00697511 1. -0.00338688] [-0.00414863 -0.00338688 1. ]]
APP_binder_12-441	3	32.3062	40.1982	[[ 1. 0.00861629 -0.00264286] [ 0.00861629 1. 0.00355948] [-0.00264286 0.00355948 1. ]]
APP_binder_12-754	1	36.2589	40.4185	[[ 1. 0.0081167 0.00283739] [ 0.0081167 1. -0.00334557] [ 0.00283739 -0.00334557 1. ]]
APP_binder_12-792	1	33.0584	40.3478	[[ 1. 0.00849827 0.00311013] [ 0.00849827 1. -0.00405185] [ 0.00311013 -0.00405185 1. ]]
APP_binder_12-878	1	34.8595	40.0606	[[ 1. 0.00763024 0.00324325] [ 0.00763024 1. -0.00550543] [ 0.00324325 -0.00550543 1. ]]
APP_binder_12-953	3	34.8292	40.3867	[[ 1. 0.00766717 0.00290956] [ 0.00766717 1. -0.00436852] [ 0.00290956 -0.00436852 1. ]]
APP_binder_13-136	2	36.5702	40.3761	[[ 1. -0.00794678 -0.00295175] [-0.00794678 1. -0.00368676] [-0.00295175 -0.00368676 1. ]]
APP_binder_13-308	5	33.7347	40.2914	[[ 1. 0.00785248 0.00266932] [ 0.00785248 1. -0.00448459] [ 0.00266932 -0.00448459 1. ]]
APP_binder_13-432	1	32.391	40.4425	[[ 1. -0.00839095 0.0021392 ] [-0.00839095 1. 0.00550907] [ 0.0021392 0.00550907 1. ]]
APP_binder_13-49	2	32.4181	40.454	[[ 1. -0.00808938 0.00253074] [-0.00808938 1. 0.00374489] [ 0.00253074 0.00374489 1. ]]
APP_binder_13-643	1	36.1827	40.4944	[[ 1. -0.00807567 -0.00291436] [-0.00807567 1. -0.00320814] [-0.00291436 -0.00320814 1. ]]
APP_binder_13-804	1	36.4659	40.3384	[[ 1. -0.00727399 0.00348115] [-0.00727399 1. 0.00481679] [ 0.00348115 0.00481679 1. ]]
APP_binder_13-991	1	34.0894	40.3831	[[ 1. 0.00712682 0.00287029] [ 0.00712682 1. -0.0046491 ] [ 0.00287029 -0.0046491 1. ]]
APP_binder_14-203	2	32.8721	40.4496	[[ 1. 0.00744578 -0.00318744] [ 0.00744578 1. 0.00512753] [-0.00318744 0.00512753 1. ]]
APP_binder_14-355	8	28.0471	40.3204	[[ 1. 0.0072526 -0.00235777] [ 0.0072526 1. 0.00499977] [-0.00235777 0.00499977 1. ]]
APP_binder_14-61	6	34.5996	40.2186	[[ 1. 0.00673384 0.00397603] [ 0.00673384 1. -0.00328187] [ 0.00397603 -0.00328187 1. ]]
APP_binder_14-918	9	37.7232	40.6808	[[ 1. -0.00681962 -0.00281115] [-0.00681962 1. -0.00455867] [-0.00281115 -0.00455867 1. ]]
APP_binder_15-0	1	35.1513	40.1792	[[ 1. -0.00891029 -0.00279868] [-0.00891029 1. -0.00422067] [-0.00279868 -0.00422067 1. ]]
APP_binder_15-24	3	36.5927	40.2427	[[ 1. -0.00754861 -0.00295626] [-0.00754861 1. -0.00341517] [-0.00295626 -0.00341517 1. ]]
APP_binder_15-260	4	27.25	40.4578	[[ 1. 0.00676053 -0.00255405] [ 0.00676053 1. 0.0044127 ] [-0.00255405 0.0044127 1. ]]
